# Deciphering the determinants of recombinant protein yield across the human secretome

**DOI:** 10.1101/2022.12.12.520152

**Authors:** Helen O. Masson, Chih-Chung Kuo, Magdalena Malm, Magnus Lundqvist, Åsa Sievertsson, Anna Berling, Hanna Tegel, Sophia Hober, Mathias Uhlén, Luigi Grassi, Diane Hatton, Johan Rockberg, Nathan E. Lewis

## Abstract

Mammalian cells are critical hosts for the production of most therapeutic proteins and many proteins for biomedical research. While cell line engineering and bioprocess optimization have yielded high protein titers of some recombinant proteins, many proteins remain difficult to express. Here, we decipher the factors influencing yields in Chinese hamster ovary (CHO) cells as they produce 2165 different proteins from the human secretome. We demonstrate that variation within our panel of proteins cannot be explained by transgene mRNA abundance. Analyzing the expression of the 2165 human proteins with machine learning, we find that protein features account for only 15% of the variability in recombinant protein yield. Meanwhile, transcriptomic signatures account for 75% of the variability across 95 representative samples. In particular, we observe divergent signatures regarding ER stress and metabolism among the panel of cultures expressing different recombinant proteins. Thus, our study unravels the factors underlying the variation on recombinant protein production in CHO and highlights transcriptomics signatures that could guide the rational design of CHO cell systems tailored to specific proteins.
