## Supplementary Data 1 for "Deciphering the determinants of recombinant protein yield across the human secretome"

### Sheet: Sheet 1
sample_ID	genes	transgene.tpm	transgene.count	all.count.sample	Total.purified.protein__microgram	amount_microgram
P6975_101	GNAS	5597.04	31980	12273152	691
P6975_102	FCER2	21732.2	251015	16740679	217
P6975_103	PGLYRP4	12636.5	170690	13688781	708
P6975_104	CCL14	77993.6	96414	13608601	206
P6975_105	NXPH2	57652.8	441575	13271324	503
P6975_106	NXPH3	39518.5	319824	14191106	986
P6975_107	NXPH4	13416.1	146215	14655756	269
P6975_108	CHIT1	677.443	10570	13580106	958
P6975_109	WFDC12	26412.7	51821	13560645	281
P6975_110	CD209	28662.8	490108	15734203	561
P6975_111	ANGPTL2	16942.4	325372	13522401	219
P6975_112	FST	17597	234009	15445776	144
P6975_113	NCAM1	13297.4	349803	13963179	1141
P6975_114	ALB	15009.1	356971	14045319	891
P6975_115	EDDM3B	52389.4	201682	15307602	233
P6975_116	CER1	18036.5	161183	13782237	513
P6975_117	ACVR2A	74418.7	136032	7691271	230
P6975_118	OIT3	1218.64	18394	9878228	141
P6975_119	SRPX	18188.5	196209	8322364	220
P6975_120	NXPH1	61074.6	307209	7549096	514
P6975_121	BSG	39421	290215	9286928	669
P6975_122	ADIPOQ	23712	140269	9902649	744
P6975_123	COL1A2	461.753	14517	9520796	1001
P6975_124	ITIH4	946.796	24131	8538907	340
P6975_125	PROC	4815.91	106018	15702297	223
P6975_126	CTSL	9794.87	160726	18483738	640
P6975_127	MMP9	5960.62	188563	15694674	279
P6975_128	BTBD17	2964.26	67061	15611154	140
P6975_129	IL17B	24303.3	154722	16707507	328
P6975_130	AGA	23371.1	345500	15999464	586
P6975_131	SERPINE2	13438.3	221476	14928923	406
P6975_132	SERPINA6	21459.5	360564	17081023	571
P6975_133	SERPINA5	5905.66	110194	15403976	350
P6975_134	RETN	1138.98	2985	18083926	804
P6975_135	LACTB	10571.9	277904	17029388	194
P6975_136	NAMPT	15176.8	393854	17264867	1129
P6975_137	CD6	21703.3	348593	15553413	524
P6975_138	CCL21	30960.3	102825	16565505	1922	highest amount
P6975_139	EPYC	115.257	1498	16000712	2390	highest amount
P6975_140	PZP	1809.16	136157	16763508	3145	highest amount
P6975_141	COL2A1	3551.8	205752	15979954	3279	highest amount
P6975_142	CXCL5	56664.8	125553	20660926	5388	highest amount
P6975_143	PINLYP	19246.3	149584	17140483	1319	highest amount
P6975_144	ENG	11997.7	384254	17225454	1373	highest amount
P6975_145	C6	6225.27	294967	16749445	1392	highest amount
P6975_146	FCN2	5730.83	75883	16740646	1445	highest amount
P6975_147	CTF1	17125.9	142271	17401422	1673	highest amount
P6975_148	MFAP4	19720.8	210273	16404533	1715	highest amount
P6975_149	H6PD	3868.74	143258	14310025	1720	highest amount
P6975_150	MAN2B1	5984	303383	16513019	1736	highest amount
P6975_151	HSP90B1	11951	499489	16915625	1294
P6975_152	IL22	0	0	16418595	1298	highest amount
P6975_153	ASGR1	32836.1	340848	14679833	29	lowest amount
P6975_154	SVEP1	70.3948	12447	15112848	33	lowest amount
P6975_155	FGFBP3	2035.14	21415	14684270	49	lowest amount
P6975_156	NCF1	6103.45	108674	15212634	50	lowest amount
P6975_157	AGPS	1154.53	37214	15081966	65	lowest amount
P6975_158	ST6GAL1	10721.2	221317	16709683	78	lowest amount
P6975_159	FURIN_1	2097.13	33334	15958535	79	lowest amount
P6975_160	PCSK1	5126.43	213844	15448781	81	lowest amount
P6975_161	FN1	64.978	7375	14660543	83	lowest amount
P6975_162	SHH	5427.46	111217	16045199	84	lowest amount
P6975_163	PAMR1	1933.9	64633	15471571	85	lowest amount
P6975_164	PPY	56617	96811	17303975	88	lowest amount
P6975_165	VIP	43860.8	227588	14870494	89	lowest amount
P6975_166	KL	3229.48	151865	17022696	93	lowest amount
P6975_167	LGALS3	35417.1	426619	16271109	93	lowest amount
P6975_168	HMGB1	58961	625439	16738785	102
P6975_169	BCHE	848.321	28679	16373311	105
P6975_170	CHAD	13400.7	222073	16391323	112
P6975_171	HGF	2954.74	112664	14857883	115
P6975_172	MYL1	7662.08	49009	15718193	361
P6975_173	SERPINA9	15017.3	293680	16907404	818
P6975_174	NHLRC3	7069.22	114131	16871923	237
P6975_175	NPTX2	23988.8	512417	16938074	1900	highest amount
P6975_176	CCL23	120252	380217	16204506	125
P6975_177	FCN3	38074	459017	16791647	282
P6975_178	PGLYRP3	10374	125585	15612594	528
P6975_179	ANGPTL4	9515.16	171190	17597530	311
P6975_180	PROCR	13647	108558	16125297	343
P6975_181	GLCE	8444.34	292979	16795366	859
P6975_182	MBL2	2721.02	29055	18415328	123
P6975_183	SFTPD	1301.17	21223	16726309	351
P6975_184	MSTN	5657.01	105536	15851122	440
P6975_185	ITGBL1	7262.73	162678	15577231	214
P6975_186	IL20	17236.8	91540	15822479	441
P6975_187	LRG1	3535.53	45319	15501427	470
P6975_188	GXYLT1	8830.35	174158	15857928	277
P6975_189	FURIN_2	1351.12	23185	17326538	455
P6975_190	MMP14	4447.41	103115	19006267	94
P6975_191	MYOC	15060.6	398861	18534727	933
P6975_192	FLT3LG	274.981	1779	15812792	0	no amount
P6975_193	CXCL13	32424.8	70277	12878349	0	no amount
P6975_194	ADM5	7400.22	27807	10771131	0	no amount
P6975_195	CCL20	38913.3	52742	11882495	0	no amount
P6975_196	WT
