## Supplementary Data 5 for "Deciphering the determinants of recombinant protein yield across the human secretome"

### Sheet: cor.Stress
gene	rho	pval	padj
AATF	0.19802	0.294204	0.522776
ABCB10	0.496829	0.00522391	0.0895376
ABCC1	0.582045	0.00074051	0.0491734
ABL1	0.447213	0.0132193	0.120376
ABRAXAS1	-0.113472	0.550483	0.725527
ACAA2	0.632551	0.000176469	0.0237308
ACD	0.270553	0.148166	0.382179
ACTL6A	0.106797	0.574315	0.747107
ACTR5	0.184893	0.328007	0.543814
ACTR8	0.232951	0.215404	0.464008
ADM	-0.0162421	0.932113	0.964199
ADNP2	0.457003	0.0111217	0.113086
AEN	0.220492	0.241661	0.479686
AGAP3	0.200022	0.289249	0.519697
AIFM1	0.491935	0.00575993	0.0910978
AK4	0.457893	0.0109457	0.113086
AKR1B1	0.333074	0.0720895	0.26258
AKT1	0.372233	0.0428038	0.20746
AKTIP	-0.105907	0.577528	0.748048
ALKBH1	0.0171321	0.928402	0.962017
ALKBH2	0.096785	0.610903	0.77052
ALKBH3	0.307264	0.0986002	0.309445
ALKBH7	-0.0861052	0.650967	0.799246
ALKBH8	-0.0182445	0.923766	0.959695
AMBRA1	0.484147	0.00670906	0.0917876
AMFR	0.265436	0.156293	0.3922
ANGPT4	-0.0298142	0.875722	0.934829
ANKLE1	0.00645233	0.973005	0.981992
ANKZF1	0.246079	0.189918	0.438161
ANXA1	0.238291	0.20477	0.454122
AP5S1	0.197352	0.295867	0.522989
AP5Z1	0.217377	0.248544	0.485772
APAF1	0.0843253	0.657741	0.802645
APBB1	0.417844	0.021583	0.145746
APC	0.369118	0.044712	0.213269
APEX1	0.166426	0.379417	0.594602
APEX2	0.331516	0.0735133	0.266896
APLF	0.307487	0.098344	0.309445
APP	0.38892	0.0336601	0.179024
APTX	0.280788	0.132836	0.354819
AQP1	0.359106	0.0513085	0.223452
AQP3	-0.107465	0.571912	0.745594
ARHGEF10L	0.295917	0.112348	0.327772
ARHGEF2	0.364668	0.0475549	0.219185
ARHGEF6	0.36756	0.0456912	0.216224
ARL6IP5	0.0313717	0.869283	0.933694
ARMT1	0.0836578	0.660289	0.804936
ARNT	0.242074	0.19746	0.446981
ARNTL	0.0598509	0.753392	0.860393
ASCC1	0.216042	0.251533	0.488202
ASCC2	0.447881	0.0130665	0.120376
ASCC3	0.324841	0.0798631	0.280688
ASF1A	-0.09545	0.615854	0.774327
ASH2L	0.413394	0.0231657	0.149705
ASNS	0.242741	0.196189	0.445783
ATAD5	0.234286	0.212711	0.461515
ATF2	0.0587385	0.757839	0.860986
ATF3	-0.0327066	0.863771	0.932005
ATF4	0.0883302	0.642536	0.795395
ATF6	0.313717	0.0913716	0.298447
ATF6B	0.37112	0.0434776	0.20988
ATG10	-0.152409	0.421386	0.629201
ATG14	0.139949	0.460756	0.658537
ATG5	0.0745355	0.695467	0.826039
ATG7	0.598954	0.00047045	0.0376987
ATM	0.056291	0.767649	0.868845
ATMIN	0.57626	0.000860001	0.0491734
ATP13A2	0.179775	0.341805	0.55974
ATP23	0.0878852	0.644219	0.795839
ATP2A1	-0.102347	0.590455	0.756302
ATP2A2	0.363333	0.0484353	0.219232
ATP7A	0.282123	0.130925	0.35377
ATR	0.114584	0.546556	0.722729
ATRIP	0.157971	0.404433	0.614575
ATRX	0.148181	0.43453	0.634636
ATXN3	-0.317499	0.0873255	0.29157
AUNIP	0.145066	0.444356	0.64429
AUP1	0.0930026	0.624974	0.778465
AXL	0.344866	0.0619902	0.243327
BABAM1	0.117254	0.537186	0.715851
BACH1	0.215597	0.252535	0.488202
BAD	-0.101902	0.59208	0.756302
BAG3	0.386472	0.0348926	0.181562
BAG6	0.347981	0.0595167	0.238366
BAK1	0.327511	0.0772745	0.27562
BARD1	0.262321	0.161393	0.3951
BATF	-0.00912226	0.961842	0.978117
BATF2	0.222272	0.237785	0.479686
BAX	0.0431639	0.82083	0.909343
BAZ1B	0.503504	0.00456197	0.0834629
BBC3	0.121704	0.52174	0.704642
BCAP31	0.440538	0.0148312	0.127336
BCCIP	-0.114807	0.545772	0.722487
BCL2	0.158638	0.402425	0.614575
BCL2A1	-0.103905	0.584784	0.751776
BCL2L1	0.465903	0.00946442	0.10632
BCL2L11	0.227389	0.226875	0.472753
BCL2L2	0.112137	0.555213	0.729361
BCL3	0.411614	0.0238249	0.151521
BCL6	0.187563	0.320946	0.537295
BCLAF1	0.228502	0.224549	0.471043
BECN1	0.268328	0.151661	0.387041
BID	0.267215	0.15343	0.389242
BLM	0.229614	0.222238	0.46798
BMPR2	0.276338	0.139352	0.365722
BMT2	-0.0823228	0.665395	0.809519
BNIP3	-0.0685282	0.718983	0.844787
BNIP3L	-0.020247	0.915427	0.956956
BOD1L1	0.462343	0.0101005	0.111383
BRAF	0.159973	0.398426	0.612111
BRAT1	0.20069	0.287609	0.5183
BRCA1	0.309489	0.0960604	0.304656
BRCA2	0.177773	0.347298	0.564124
BRCC3	-0.0117922	0.950685	0.973604
BRD4	0.20336	0.28111	0.508111
BRF2	0.190455	0.313404	0.532831
BRIP1	0.237401	0.206517	0.456312
BTG2	0.225164	0.231576	0.472753
CAB39	0.0812104	0.669661	0.809792
CALR	0.429859	0.0177487	0.138686
CALR3	0.347758	0.0596907	0.238366
CAMKK2	0.498832	0.00501724	0.0874017
CANX	0.330849	0.0741301	0.267581
CASP1	0.121927	0.520974	0.704398
CASP2	0.425409	0.0190971	0.139119
CASP3	0.0318167	0.867445	0.933694
CASP9	0.398932	0.0289794	0.165873
CAT	0.255423	0.173107	0.414305
CAV1	0.155746	0.411168	0.620105
CBL	0.364668	0.0475549	0.219185
CBX1	0.137724	0.467985	0.667282
CBX3	-0.122149	0.520208	0.704398
CBX5	-0.0645233	0.734802	0.851718
CCAR2	0.455001	0.0115263	0.113086
CCDC13	-0.166426	0.379417	0.594602
CCDC47	0.256091	0.171948	0.412538
CCDC88C	0.260763	0.163987	0.398207
CCM2	0.28012	0.133799	0.356599
CCNA2	0.0120147	0.949756	0.973604
CCND1	0.436089	0.0159941	0.131766
CCNG1	-0.0287017	0.880325	0.938077
CCNK	0.333296	0.0718878	0.26258
CCS	-0.0785404	0.679942	0.819142
CD36	-0.0153521	0.935825	0.967207
CDC14B	-0.0816554	0.667954	0.809792
CDC37	0.149071	0.431745	0.632874
CDC45	0.214262	0.255555	0.488929
CDC5L	0.519969	0.00322789	0.0758431
CDC7	0.217822	0.247553	0.485772
CDCA5	0.167761	0.375552	0.590855
CDIP1	0.310379	0.0950585	0.302276
CDK1	0.0271443	0.886777	0.943279
CDK2	0.428301	0.0182113	0.138686
CDK3	0.11325	0.55127	0.725768
CDK5RAP3	0.328624	0.0762152	0.272651
CDK7	-0.0647458	0.73392	0.851517
CDK9	0.127267	0.502742	0.693795
CDKN1A	0.28902	0.121374	0.339282
CDKN1B	0.0622984	0.743637	0.856578
CDKN2A	-0.131049	0.490023	0.686731
CDKN2AIP	-0.039159	0.837223	0.917685
CDKN2D	0.0113472	0.952544	0.973604
CEBPG	-0.0113472	0.952544	0.973604
CENPS	-0.164868	0.383957	0.597818
CEP164	0.461008	0.0103481	0.112057
CEP63	0.517966	0.00336967	0.0758431
CETN2	-0.191345	0.311106	0.531177
CFLAR	0.0307042	0.872042	0.933694
CHAC1	0.170876	0.366621	0.584455
CHAF1A	0.488152	0.00620557	0.0917876
CHAF1B	0.432529	0.0169781	0.136052
CHCHD2	-0.20692	0.272591	0.500236
CHCHD6	0.192012	0.309389	0.531177
CHD1L	0.402492	0.0274487	0.162675
CHD6	0.437646	0.0155788	0.130949
CHEK1	0.151519	0.424135	0.630418
CHEK2	0.349538	0.0583093	0.236783
CHKA	0.0522861	0.783776	0.8846
CHUK	0.0618534	0.745408	0.856578
CIB1	0.220047	0.242636	0.479686
CIDEA	-0.169318	0.371071	0.588426
CIDEB	0.349983	0.0579679	0.236783
CINP	0.20692	0.272591	0.500236
CITED2	0.0264768	0.889544	0.944696
CLEC16A	0.162198	0.391811	0.606903
CLOCK	0.0600734	0.752504	0.860393
CLPB	0.418067	0.0215063	0.145746
CLSPN	0.285683	0.125929	0.346603
COMMD1	-0.516409	0.00348362	0.0758431
COMT	0.335076	0.0702903	0.259966
CPEB1	0.318834	0.0859306	0.290137
CPEB2	-0.036489	0.848189	0.921811
CPEB4	0.0992324	0.601869	0.761523
CRADD	0.156191	0.409816	0.619621
CREB3	0.241406	0.198737	0.447344
CREB3L1	0.350873	0.0572897	0.235025
CREBRF	0.09634	0.612552	0.770981
CREBZF	-0.215819	0.252033	0.488202
CRIP1	0.0992324	0.601869	0.761523
CRKL	0.222494	0.237304	0.479686
CRY1	0.0100122	0.958122	0.975985
CRY2	0.321059	0.0836437	0.286438
CRYAB	-0.204695	0.277895	0.503816
CSPG5	0.149739	0.429662	0.632874
CTC1	0.519969	0.00322789	0.0758431
CTNNA1	0.506842	0.00425885	0.0834629
CUL3	0.168873	0.372348	0.58937
CUL4A	0.426966	0.0186158	0.139119
CUL4B	0.184893	0.328007	0.543814
CXCL10	0.302592	0.104098	0.314387
DAB2IP	0.509957	0.00399167	0.0799664
DAG1	0.511514	0.00386355	0.0787117
DAXX	0.225832	0.230159	0.472753
DCLRE1A	0.351096	0.0571212	0.235025
DCLRE1B	0.599177	0.000467571	0.0376987
DCLRE1C	-0.233619	0.214055	0.461929
DCTPP1	-0.239181	0.203034	0.451938
DCUN1D5	0.00889977	0.962772	0.978235
DDB1	0.363778	0.0481404	0.219185
DDIT3	-0.207142	0.272065	0.500236
DDIT4	0.0177995	0.92562	0.960791
DDR2	0.191122	0.311679	0.531402
DDRGK1	0.214262	0.255555	0.488929
DDX1	0.26677	0.154142	0.389242
DDX11	-0.248526	0.18541	0.430236
DDX3X	0.116142	0.541081	0.717066
DEPDC5	0.382245	0.0371069	0.188009
DERL1	0.26677	0.154142	0.389242
DERL2	-0.246746	0.188681	0.436144
DERL3	0.207365	0.271538	0.500236
DGKZ	0.129492	0.495241	0.688184
DHFR	0.252753	0.177799	0.418228
DHX36	0.178663	0.34485	0.562428
DIABLO	0.209812	0.265795	0.493795
DMAP1	0.354878	0.054315	0.230542
DNA2	0.248748	0.185003	0.430124
DNAJB1	0.485705	0.00650928	0.0917876
DNAJB12	0.467905	0.00912172	0.105426
DNAJB14	0.159528	0.399756	0.612111
DNAJB2	0.452331	0.012085	0.115287
DNAJB9	-0.148404	0.433833	0.634388
DNAJC10	0.166426	0.379417	0.594602
DNAJC15	-0.337301	0.0683322	0.257401
DNAJC18	0.254088	0.175442	0.414305
DNAJC3	0.284793	0.127165	0.346603
DNMT3A	0.221159	0.240203	0.479686
DONSON	0.198242	0.29365	0.522776
DOT1L	0.196462	0.298094	0.523844
DTL	0.396707	0.0299709	0.166782
DTX3L	0.254088	0.175442	0.414305
DYRK2	0.0972299	0.609256	0.76925
E2F1	0.45945	0.0106434	0.113086
E2F7	0.360218	0.0505397	0.223341
ECT2	0.0767605	0.686827	0.819827
EDEM1	0.402937	0.027262	0.162675
EDEM2	0.313939	0.0911297	0.298447
EDEM3	0.148849	0.43244	0.633122
EEF2K	0.389365	0.0334399	0.178643
EEPD1	0.276338	0.139352	0.365722
EGLN1	0.129492	0.495241	0.688184
EGLN2	-0.0349316	0.854599	0.92543
EGR1	0.276338	0.139352	0.365722
EHMT2	0.155078	0.4132	0.620833
EID3	-0.205585	0.275766	0.501468
EIF2A	0.09367	0.622482	0.778465
EIF2AK1	0.294582	0.114054	0.330345
EIF2AK3	0.362888	0.0487316	0.219232
EIF2AK4	0.301925	0.104902	0.31449
EIF2B5	0.270775	0.14782	0.382106
EIF2S1	0.0075648	0.968353	0.979765
EIF4G1	0.544666	0.00185836	0.0714389
EME1	0.214707	0.254546	0.488929
EME2	-0.102125	0.591268	0.756302
EMSY	0.48348	0.00679625	0.0917876
ENDOG	0.181333	0.337569	0.555833
ENDOV	0.0696407	0.714608	0.841497
EP300	0.406052	0.0259845	0.158545
EPC1	0.119479	0.529436	0.710248
EPC2	0.150629	0.426894	0.631151
EPHA2	0.586717	0.00065489	0.0491734
ERCC1	0.0663033	0.727757	0.848462
ERCC2	0.0226944	0.905247	0.951142
ERCC3	0.415397	0.0224421	0.149705
ERCC4	0.36578	0.0468311	0.219185
ERCC6	0.338191	0.0675609	0.256177
ERCC8	-0.0705306	0.711115	0.841299
ERLEC1	0.149071	0.431745	0.632874
ERLIN1	0.165536	0.382007	0.596328
ERLIN2	0.121037	0.524043	0.705375
ERMP1	0.197575	0.295312	0.522776
ERN1	0.263211	0.159924	0.394719
ERO1A	0.139949	0.460756	0.658537
ERP44	0.0930026	0.624974	0.778465
ERRFI1	0.37379	0.0418744	0.205441
ESCO2	-0.105462	0.579137	0.749324
ETAA1	0.0233619	0.902473	0.950862
ETV5	0.285683	0.125929	0.346603
EXD2	0.388252	0.0339927	0.179401
EXO1	0.39248	0.0319305	0.173667
EXO5	0.224942	0.23205	0.472753
EYA1	0.211147	0.262695	0.493374
EYA3	0.524641	0.00291688	0.0758431
EZH2	0.189565	0.315713	0.534489
FAAP100	0.166203	0.380064	0.59484
FAAP20	-0.019357	0.919132	0.957498
FAAP24	-0.17221	0.362833	0.580726
FADS1	0.397152	0.0297704	0.166782
FAF1	0.55312	0.00152331	0.0704237
FAF2	0.264101	0.158464	0.393541
FAM111A	0.294137	0.114628	0.330449
FAM162A	-0.017577	0.926547	0.960923
FAM8A1	0.0814329	0.668807	0.809792
FAN1	0.277005	0.13836	0.365513
FANCA	0.0380465	0.841788	0.918176
FANCB	-0.133052	0.483357	0.682721
FANCC	0.0422739	0.824467	0.910854
FANCD2	0.157971	0.404433	0.614575
FANCE	0.0191345	0.920059	0.957498
FANCF	0.0135721	0.943253	0.972376
FANCG	0.275003	0.141351	0.369356
FANCI	0.209367	0.266833	0.494959
FANCL	0.18022	0.340591	0.559277
FANCM	0.19535	0.300893	0.524925
FAS	-0.225387	0.231103	0.472753
FBXO22	-0.0209145	0.912649	0.955579
FBXO27	0.076983	0.685965	0.819612
FBXO31	0.539993	0.00206961	0.0714389
FBXO45	-0.0996774	0.600233	0.761523
FBXO6	0.457448	0.0110334	0.113086
FBXW7	0.314607	0.090407	0.298447
FEN1	0.442096	0.0144411	0.126703
FER	0.076093	0.689415	0.8221
FGF14	-0.212037	0.260642	0.491824
FH	0.312827	0.092344	0.300698
FICD	0.265436	0.156293	0.3922
FLCN	0.18289	0.333365	0.549664
FLOT1	0.184225	0.329787	0.545261
FMR1	0.00533986	0.977658	0.985034
FNIP1	0.0191345	0.920059	0.957498
FNIP2	0.038714	0.839048	0.917685
FOLR1	0.421404	0.0203819	0.14295
FOS	0.157081	0.407119	0.617096
FOSL1	0.179775	0.341805	0.55974
FOXM1	0.19268	0.307678	0.531177
FOXN3	0.210034	0.265276	0.493595
FOXO1	0.193792	0.304839	0.529504
FOXO3	0.356658	0.0530326	0.227662
FOXO4	0.477917	0.00756104	0.0966847
FOXP1	0.215374	0.253036	0.488202
FTO	0.435644	0.0161145	0.131766
FXN	0.254533	0.174661	0.414305
FYN	0.165313	0.382656	0.596567
FZR1	0.0638558	0.737449	0.853141
G6PD	0.525309	0.00287463	0.0758431
GABARAP	0.304817	0.101452	0.311925
GABARAPL1	0.0812104	0.669661	0.809792
GABARAPL2	-0.229614	0.222238	0.46798
GADD45A	-0.120369	0.526351	0.706898
GAS2L1	0.147514	0.436626	0.63538
GATA6	0.123929	0.514099	0.701901
GBA	0.359551	0.0509999	0.223452
GCN1	0.461008	0.0103481	0.112057
GEN1	0.0525086	0.782878	0.884416
GET4	0.323507	0.0811821	0.283665
GGN	0.30415	0.102241	0.311925
GIGYF2	0.455668	0.0113901	0.113086
GINS2	0.205585	0.275766	0.501468
GINS4	0.0246969	0.896929	0.949039
GLRX2	-0.401602	0.027825	0.162675
GLUL	0.264768	0.157376	0.39246
GNL1	0.39782	0.0294717	0.166782
GORASP2	0.519969	0.00322789	0.0758431
GPS1	0.186673	0.32329	0.538966
GPS2	-0.0631883	0.740099	0.854562
GPX1	-0.225164	0.231576	0.472753
GPX8	-0.352653	0.0559522	0.231115
GRB2	0.234509	0.212265	0.461378
GSK3B	0.117922	0.534855	0.714329
GSKIP	0.284793	0.127165	0.346603
GSR	0.37468	0.0413506	0.203702
GSTM1	0.408499	0.0250153	0.154992
GSTM2	0.321727	0.0829667	0.285748
GSTM3	0.210257	0.264759	0.493595
GTF2H1	0.0075648	0.968353	0.979765
GTF2H2	-0.0669707	0.725121	0.847856
GTF2H3	0.405384	0.026254	0.15938
GTF2H4	0.100567	0.596966	0.76012
GTF2H5	-0.516631	0.00346714	0.0758431
GTSE1	0.269218	0.150256	0.385091
HACD3	0.199355	0.290894	0.521096
HAUS7	0.235399	0.210485	0.460005
HDAC2	0.125264	0.509541	0.699964
HDAC3	0.29169	0.117818	0.332436
HDAC6	0.503282	0.00458282	0.0834629
HELB	0.122149	0.520208	0.704398
HELQ	0.0075648	0.968353	0.979765
HERC2	0.427856	0.0183453	0.138686
HERPUD1	0.0200245	0.916353	0.956956
HERPUD2	0.131939	0.487055	0.686331
HIC1	0.000889977	0.996276	0.996276
HIF1A	0.133719	0.481145	0.680396
HIF1AN	0.19891	0.291995	0.522288
HILPDA	-0.00711981	0.970214	0.980822
HINFP	0.207365	0.271538	0.500236
HIPK1	0.278118	0.136718	0.361971
HIPK2	0.452553	0.0120376	0.115287
HK2	0.28724	0.123788	0.343633
HM13	0.539771	0.00208017	0.0714389
HMCES	0.170653	0.367255	0.58469
HMGA1	0.0594059	0.75517	0.860393
HMGA2	0.120592	0.525581	0.706654
HMGB1	0.0304817	0.872962	0.933694
HMGB2	-0.0411614	0.829017	0.913363
HMOX1	0.10613	0.576724	0.747812
HNRNPA1	0.226054	0.229688	0.472753
HNRNPM	0.303927	0.102504	0.311925
HP1BP3	0.249861	0.182982	0.427077
HPF1	-0.353321	0.055457	0.230542
HRAS	-0.130604	0.491511	0.686973
HSBP1	-0.491045	0.00586226	0.0915121
HSF1	0.213817	0.256567	0.488929
HSF2BP	0.279008	0.135415	0.360108
HSP90AA1	0.28635	0.125008	0.346221
HSP90AB1	0.57537	0.000879808	0.0491734
HSP90B1	0.175993	0.352225	0.570585
HSPA13	0.125042	0.510299	0.700205
HSPA14	0.387585	0.0343279	0.179401
HSPA2	0.612749	0.000318771	0.0319303
HSPA5	0.0930026	0.624974	0.778465
HSPA8	0.438091	0.0154618	0.130881
HSPA9	0.2819	0.131242	0.35377
HSPB8	0.273668	0.143371	0.373822
HSPD1	0.189565	0.315713	0.534489
HTRA2	0.172655	0.361575	0.580258
HUS1	0.218044	0.247058	0.485772
HUWE1	0.492825	0.00565913	0.090697
HYOU1	0.446546	0.0133736	0.120428
IER5	0.075648	0.691142	0.823343
IFFO1	0.546446	0.00178295	0.0714389
IGF1R	0.171543	0.364724	0.582977
IKBKB	0.133719	0.481145	0.680396
IKBKE	-0.0137946	0.942324	0.972252
IKBKG	0.238514	0.204335	0.453995
IL1A	0.151296	0.424824	0.630418
IL6	-0.293025	0.11607	0.331392
IMMP2L	-0.2819	0.131242	0.35377
ING4	0.224942	0.23205	0.472753
INHBB	0.234509	0.212265	0.461378
INIP	-0.441206	0.014663	0.126798
INO80	0.362665	0.0488802	0.219232
INO80B	0.0418289	0.826286	0.912026
INO80C	0.253421	0.176618	0.416264
INO80D	0.155078	0.4132	0.620833
INO80E	0.287685	0.123181	0.343535
INSIG1	-0.0238069	0.900625	0.950862
INSIG2	-0.018467	0.922839	0.959561
INTS3	0.483702	0.00676708	0.0917876
INTS7	0.353766	0.0551288	0.230542
IRAK1	0.165536	0.382007	0.596328
IRAK4	0.0422739	0.824467	0.910854
IRF3	-0.0458338	0.809942	0.906139
IRF7	0.408054	0.0251893	0.155269
ITFG2	0.313717	0.0913716	0.298447
ITPR1	0.465903	0.00946442	0.10632
JAK2	0.175103	0.354704	0.573057
JKAMP	0.158193	0.403763	0.614575
JMY	0.360886	0.0500827	0.223341
JUN	0.0262543	0.890466	0.944696
JUNB	-0.0329291	0.862853	0.932005
KAT5	0.362888	0.0487316	0.219232
KAT6A	0.36578	0.0468311	0.219185
KAT7	0.321949	0.082742	0.285748
KDM2A	0.420291	0.0207512	0.14335
KDM6B	0.360218	0.0505397	0.223341
KEAP1	0.341306	0.0649147	0.249289
KIF22	0.132829	0.484096	0.682961
KIN	0.131049	0.490023	0.686731
KLF10	0.0302592	0.873881	0.933694
KLF4	0.0442763	0.816289	0.90716
KLHL15	-0.0191345	0.920059	0.957498
KMT5B	-0.0520636	0.784675	0.884783
KMT5C	0.220492	0.241661	0.479686
KPTN	0.242741	0.196189	0.445783
LAMB2	0.123484	0.515623	0.701901
LAMP2	0.187563	0.320946	0.537295
LGALS9	0.401379	0.0279198	0.162675
LIG1	0.485927	0.00648116	0.0917876
LIG3	0.473468	0.00822421	0.100271
LIG4	0.226054	0.229688	0.472753
LMNA	0.328846	0.0760047	0.272651
LONP1	0.285015	0.126855	0.346603
LRRC8C	0.46924	0.00889912	0.105426
LRRC8D	0.29347	0.115491	0.330525
LRRC8E	0.429859	0.0177487	0.138686
LRRK2	0.335966	0.0695019	0.257843
MACROD1	0.0856603	0.652658	0.800505
MACROD2	0.195572	0.300332	0.524925
MAD2L2	0.267883	0.152367	0.388019
MAN1A1	0.220937	0.240688	0.479686
MAN1B1	0.455001	0.0115263	0.113086
MAP1B	0.375125	0.0410906	0.203255
MAP1LC3A	0.0200245	0.916353	0.956956
MAP1LC3B	-0.0129047	0.94604	0.973578
MAP2K1	0.399377	0.0287843	0.165873
MAP2K3	0.360663	0.0502347	0.223341
MAP2K4	0.0892202	0.639176	0.792051
MAP2K5	0.260763	0.163987	0.398207
MAP2K7	-0.170208	0.368524	0.585934
MAP3K10	0.0596284	0.754281	0.860393
MAP3K11	0.175325	0.354083	0.572824
MAP3K12	0.321727	0.0829667	0.285748
MAP3K13	-0.48437	0.0066802	0.0917876
MAP3K5	0.283013	0.129663	0.352612
MAP3K7	0.076983	0.685965	0.819612
MAP4K1	0.254533	0.174661	0.414305
MAP4K2	-0.141729	0.455016	0.654222
MAP4K3	0.111025	0.559168	0.733755
MAPK1	0.343308	0.0632567	0.244484
MAPK10	0.0582935	0.75962	0.862194
MAPK13	0.0462788	0.80813	0.905287
MAPK14	0.523529	0.00298848	0.0758431
MAPK3	0.650128	0.000100797	0.0237308
MAPK7	0.149294	0.43105	0.632874
MAPK8	0.100122	0.598599	0.760587
MAPK8IP1	0.514629	0.00361788	0.0762929
MAPK8IP3	0.142619	0.45216	0.652457
MAPK9	0.147959	0.435228	0.634884
MAPKAPK2	0.285238	0.126546	0.346603
MAPKAPK5	0.116809	0.538742	0.71658
MASTL	-0.0407164	0.830839	0.914532
MAX	0.206475	0.273647	0.500645
MBD4	-0.0444988	0.815382	0.90716
MBTD1	0.131717	0.487796	0.68657
MBTPS1	0.289687	0.120478	0.338351
MBTPS2	0.263211	0.159924	0.394719
MCL1	0.254978	0.173883	0.414305
MCM10	0.348203	0.059343	0.238366
MCM2	0.522861	0.00303217	0.0758431
MCM3	0.513739	0.00368667	0.076403
MCM4	0.364223	0.047847	0.219185
MCM5	0.295917	0.112348	0.327772
MCM6	0.578485	0.000812182	0.0491734
MCM7	0.575815	0.000869855	0.0491734
MCM8	0.0371565	0.845445	0.920493
MCM9	0.382022	0.0372265	0.188009
MCRS1	0.39248	0.0319305	0.173667
MCTS1	-0.346868	0.060391	0.240269
MDC1	0.125709	0.508026	0.699482
MDM2	0.0656358	0.730397	0.849068
MDM4	-0.0865502	0.649277	0.798803
MEF2C	0.19179	0.30996	0.531177
MELK	0.234064	0.213159	0.461652
MEN1	0.28546	0.126237	0.346603
METTL3	0.311047	0.0943122	0.300698
MFN2	0.518634	0.00332183	0.0758431
MFSD2A	0.516631	0.00346714	0.0758431
MGARP	0.0596284	0.754281	0.860393
MGME1	0.0643008	0.735684	0.851919
MGST1	-0.0398265	0.834486	0.916029
MIEF1	0.211592	0.261667	0.492984
MIF	-0.0620759	0.744522	0.856578
MINK1	0.446323	0.0134254	0.120428
MIOS	0.269218	0.150256	0.385091
MLH1	0.28991	0.12018	0.338305
MLH3	0.19802	0.294204	0.522776
MLST8	0.447436	0.0131682	0.120376
MMP2	0.0311492	0.870203	0.933694
MMP9	0.272555	0.14507	0.376619
MMS19	0.518856	0.00330601	0.0758431
MMS22L	0.00200245	0.991621	0.994932
MNAT1	-0.249861	0.182982	0.427077
MOAP1	-0.0600734	0.752504	0.860393
MORC2	0.337524	0.0681387	0.257401
MORF4L1	-0.00489487	0.97952	0.986083
MORF4L2	0.153521	0.417965	0.626426
MPG	0.168651	0.372987	0.58937
MPV17	0.0827678	0.663691	0.808264
MSH2	0.495939	0.00531807	0.0895376
MSH3	0.230281	0.22086	0.46798
MSH5	0.0402714	0.832662	0.914863
MSH6	0.519524	0.00325894	0.0758431
MSRA	-0.0669707	0.725121	0.847856
MST1	0.0992324	0.601869	0.761523
MTA1	0.345088	0.0618109	0.243327
MTMR3	0.542663	0.00194648	0.0714389
MTOR	0.410502	0.0242446	0.153109
MTR	0.0647458	0.73392	0.851517
MTSS1	-0.038269	0.840875	0.918176
MUC1	0.205585	0.275766	0.501468
MUL1	0.144399	0.446477	0.646585
MUM1	-0.116364	0.540301	0.716823
MUS81	-0.0278118	0.884011	0.94117
MUTYH	-0.0847703	0.656045	0.802204
MYBBP1A	0.485482	0.00653751	0.0917876
MYD88	0.456558	0.0112106	0.113086
MYLK	0.188675	0.318032	0.53488
MYO6	0.47992	0.00727772	0.0961299
NABP1	0.0262543	0.890466	0.944696
NABP2	0.305262	0.100929	0.311925
NBN	-0.0869952	0.647589	0.797543
NCK1	0.233619	0.214055	0.461929
NCK2	0.0772055	0.685103	0.819612
NCOA6	0.447658	0.0131173	0.120376
NDRG1	0.216932	0.249538	0.486133
NEDD4	0.433641	0.0166654	0.134943
NEIL1	0.185338	0.326824	0.543351
NEIL3	0.226944	0.22781	0.472753
NEK4	0.29258	0.116651	0.331475
NET1	0.419401	0.0210506	0.144281
NF1	0.317054	0.0877943	0.292323
NFAT5	0.0311492	0.870203	0.933694
NFE2L1	0.262321	0.161393	0.3951
NFE2L2	0.250528	0.181777	0.425917
NFKB1	0.188453	0.318614	0.53488
NFKBIA	0.0231394	0.903398	0.950862
NFRKB	0.499054	0.00499471	0.0874017
NGLY1	0.130827	0.490767	0.686731
NHEJ1	0.150184	0.428277	0.632418
NIM1K	0.311047	0.0943122	0.300698
NIPBL	0.106352	0.575921	0.747577
NLRP3	0.293915	0.114915	0.330449
NONO	0.430304	0.0176183	0.138686
NOTCH1	0.402269	0.0275423	0.162675
NPAS2	0.0745355	0.695467	0.826039
NPEPPS	0.341306	0.0649147	0.249289
NPLOC4	0.396707	0.0299709	0.166782
NPM1	0.135276	0.476005	0.67631
NPRL2	0.179108	0.34363	0.5612
NPRL3	0.376015	0.0405747	0.201532
NQO1	0.159083	0.401089	0.613371
NR4A2	-0.056736	0.765862	0.867641
NRBF2	0.101012	0.595336	0.758848
NRDE2	0.526421	0.00280539	0.0758431
NSMCE1	-0.108355	0.568713	0.743036
NSMCE2	0.414062	0.0229224	0.149705
NSMCE3	-0.0465013	0.807225	0.905287
NSMCE4A	0.117699	0.535632	0.714572
NTHL1	0.196462	0.298094	0.523844
NUAK1	0.372455	0.04267	0.20746
NUAK2	0.147736	0.435927	0.635132
NUCKS1	-0.076983	0.685965	0.819612
NUDT1	-0.101902	0.59208	0.756302
NUDT15	-0.192457	0.308247	0.531177
NUDT2	-0.357993	0.0520866	0.225209
NUPR1	0.0596284	0.754281	0.860393
NUPR2	-0.124374	0.512578	0.701901
OARD1	0.128602	0.498234	0.691232
OGG1	-0.0360441	0.850019	0.922966
OMA1	0.442986	0.0142221	0.125699
OPA1	0.293915	0.114915	0.330449
OPTN	0.0355991	0.85185	0.924119
OS9	0.549338	0.00166607	0.0714389
OSER1	0.250973	0.180976	0.42487
OTUB1	0.212704	0.259109	0.491437
OXR1	-0.0872177	0.646746	0.797322
OXSR1	0.319279	0.0854695	0.289392
P4HB	0.346646	0.0605671	0.240269
PACRG	-0.118367	0.533304	0.713844
PAGR1	0.0104572	0.956263	0.974917
PAK1	0.402047	0.0276363	0.162675
PALB2	-0.0792079	0.677366	0.817464
PARG	0.321282	0.0834176	0.286438
PARK7	0.319947	0.0847813	0.288689
PARP1	0.475248	0.00795327	0.0993854
PARP10	0.311937	0.0933242	0.300698
PARP16	0.495494	0.0053657	0.0895376
PARP2	0.146401	0.440131	0.638933
PARP3	0.197575	0.295312	0.522776
PARP4	0.110357	0.561547	0.736074
PARP9	0.416732	0.0219701	0.147531
PARPBP	0.0342641	0.857349	0.927573
PAXIP1	0.194237	0.303708	0.528303
PCBP4	0.226277	0.229218	0.472753
PCGF2	0.370453	0.043886	0.211004
PCNA	0.221159	0.240203	0.479686
PDCD10	-0.413394	0.0231657	0.149705
PDCD6	-0.56113	0.00125567	0.0628881
PDGFRA	0.482145	0.00697354	0.0931354
PDIA3	0.317944	0.0868587	0.290819
PDIA4	0.344866	0.0619902	0.243327
PDK1	-0.0120147	0.949756	0.973604
PDK2	0.45767	0.0109895	0.113086
PDK3	0.212037	0.260642	0.491824
PDK4	0.112582	0.553634	0.728083
PDS5A	0.254533	0.174661	0.414305
PDS5B	0.359328	0.051154	0.223452
PGK1	0.27211	0.145754	0.377579
PHB2	0.385137	0.03558	0.184341
PHF1	0.191345	0.311106	0.531177
PHLDA3	0.196685	0.297536	0.523844
PIAS4	0.435866	0.0160542	0.131766
PICK1	0.130159	0.493001	0.687456
PIDD1	0.276115	0.139683	0.365794
PIF1	0.00578485	0.975797	0.983983
PIK3C3	0.504172	0.00449992	0.0834629
PIK3CA	0.30326	0.103299	0.313549
PIK3R1	0.215374	0.253036	0.488202
PIK3R2	0.155301	0.412522	0.620833
PIK3R4	0.632328	0.000177685	0.0237308
PINK1	0.563578	0.00118253	0.0618003
PKD2	0.287462	0.123484	0.343583
PLA2G6	0.134164	0.479674	0.680396
PLA2R1	-0.307487	0.098344	0.309445
PLEC	0.489487	0.00604505	0.0917876
PLEKHA1	0.150629	0.426894	0.631151
PLIN2	0.18467	0.3286	0.544046
PLIN3	-0.00400489	0.983243	0.989002
PLK1	0.151519	0.424135	0.630418
PLK2	0.188898	0.317451	0.53488
PLK3	0.210034	0.265276	0.493595
PML	0.343308	0.0632567	0.244484
PMS1	0.0783179	0.680801	0.819142
PMS2	0.107687	0.571111	0.745359
PNKP	0.0560685	0.768542	0.869038
PNPT1	0.125487	0.508783	0.699723
POGZ	0.00200245	0.991621	0.994932
POLA1	0.263433	0.159558	0.394719
POLB	-0.197575	0.295312	0.522776
POLD1	0.304372	0.101977	0.311925
POLD2	0.411837	0.0237416	0.151521
POLD3	0.391812	0.0322492	0.174611
POLD4	0.162198	0.391811	0.606903
POLDIP2	0.382912	0.0367499	0.187175
POLE	0.413617	0.0230844	0.149705
POLE2	-0.154188	0.415919	0.624138
POLE3	0.0449438	0.813567	0.90631
POLG	0.485705	0.00650928	0.0917876
POLG2	0.188453	0.318614	0.53488
POLH	0.27834	0.136391	0.361904
POLI	-0.0289242	0.879404	0.937927
POLK	0.105017	0.580748	0.749795
POLL	0.413617	0.0230844	0.149705
POLM	0.241851	0.197885	0.447101
POLN	-0.103905	0.584784	0.751776
POLQ	0.121259	0.523275	0.705131
POLR2D	-0.304817	0.101452	0.311925
PPARA	0.433419	0.0167276	0.134943
PPARD	0.380243	0.0381945	0.191291
PPARG	0.207365	0.271538	0.500236
PPARGC1B	0.200022	0.289249	0.519697
PPIA	0.429191	0.0179457	0.138686
PPIF	0.119257	0.530208	0.710491
PPM1D	0.306374	0.0996302	0.311053
PPP1CA	0.347758	0.0596907	0.238366
PPP1R15A	0.0694182	0.715482	0.841497
PPP1R15B	0.220269	0.242148	0.479686
PPP2CB	-0.00177995	0.992552	0.995035
PPP2R5C	-0.0594059	0.75517	0.860393
PPP4C	0.230281	0.22086	0.46798
PPP4R3A	0.116587	0.539521	0.71658
PPP4R3B	-0.00111247	0.995345	0.996174
PPP5C	0.301925	0.104902	0.31449
PRDM9	0.00845478	0.964632	0.979297
PRDX1	-0.0240294	0.8997	0.950862
PRDX2	-0.18912	0.316871	0.53488
PRDX3	0.214039	0.256061	0.488929
PRDX5	-0.126822	0.504249	0.695077
PRIMPOL	-0.118144	0.534079	0.714086
PRKAA1	0.232284	0.21676	0.465259
PRKACA	0.485705	0.00650928	0.0917876
PRKAG1	0.239404	0.202601	0.451812
PRKAG2	-0.0213594	0.910798	0.955305
PRKCD	0.311492	0.0938172	0.300698
PRKCE	0.195127	0.301455	0.525143
PRKD1	0.454778	0.0115721	0.113086
PRKDC	-0.0253643	0.894158	0.947776
PRKRA	0.109912	0.563136	0.737353
PRMT6	-0.0618534	0.745408	0.856578
PRPF19	0.546223	0.00179223	0.0714389
PRR5L	0.541106	0.00201751	0.0714389
PSEN1	0.333519	0.0716866	0.26258
PSMA1	0.153076	0.419332	0.626911
PSMA2	-0.122372	0.519442	0.704398
PSMA3	-0.220714	0.241174	0.479686
PSMA4	-0.128379	0.498984	0.691232
PSMA6	0.128157	0.499734	0.691232
PSMA7	-0.142174	0.453587	0.652948
PSMA8	-0.550896	0.00160594	0.0714389
PSMB10	-0.195795	0.299772	0.524925
PSMB2	0.17399	0.357818	0.575765
PSMB3	0.136389	0.472351	0.671912
PSMB5	-0.39604	0.0302736	0.167691
PSMB6	-0.343753	0.0628928	0.244484
PSMB7	-0.137946	0.46726	0.667038
PSMB8	0.390032	0.0331117	0.178476
PSMB9	0.0907776	0.633313	0.78722
PSMC6	-0.168428	0.373627	0.58937
PSMD14	-0.159528	0.399756	0.612111
PSME4	0.133719	0.481145	0.680396
PTEN	0.09367	0.622482	0.778465
PTGER4	0.353098	0.0556217	0.230542
PTGIS	0.294582	0.114054	0.330345
PTGS2	0.161976	0.392469	0.607141
PTK2B	0.224942	0.23205	0.472753
PTPN1	0.634998	0.000163567	0.0237308
PTPN11	0.450996	0.0123728	0.117103
PTPRF	0.260096	0.165108	0.399316
PTPRK	0.0798754	0.674794	0.815179
PTTG1	-0.128157	0.499734	0.691232
PXN	0.462788	0.010019	0.111383
PYCR1	0.227167	0.227342	0.472753
PYCR2	0.00689732	0.971144	0.980937
PYROXD1	0.222272	0.237785	0.479686
QRICH1	0.387807	0.0342159	0.179401
RAD1	-0.0772055	0.685103	0.819612
RAD17	-0.00912226	0.961842	0.978117
RAD18	0.19535	0.300893	0.524925
RAD21	0.20514	0.276829	0.502642
RAD23A	0.0667482	0.726	0.848058
RAD23B	0.192235	0.308818	0.531177
RAD50	0.213594	0.257074	0.488929
RAD51	-0.0133496	0.944182	0.972499
RAD51AP1	-0.077873	0.682521	0.819612
RAD51B	0.19268	0.307678	0.531177
RAD51C	-0.0222494	0.907097	0.952254
RAD51D	0.379353	0.038686	0.192949
RAD52	-0.240961	0.199591	0.44759
RAD54B	0.1088	0.567117	0.741758
RAD54L	0.256091	0.171948	0.412538
RAD9A	0.426521	0.0187523	0.139119
RAD9B	-0.0947825	0.618336	0.775825
RALB	0.281678	0.13156	0.35377
RASSF1	0.0591834	0.75606	0.860591
RBBP5	0.159751	0.399091	0.612111
RBBP6	0.206475	0.273647	0.500645
RBBP7	0.315942	0.0889747	0.294621
RBBP8	0.0371565	0.845445	0.920493
RBPJ	0.261431	0.162872	0.397103
RBX1	-0.357993	0.0520866	0.225209
RCHY1	0.038714	0.839048	0.917685
RCN3	0.17221	0.362833	0.580726
RECQL	0.217599	0.248048	0.485772
RECQL4	0.220937	0.240688	0.479686
RECQL5	0.30415	0.102241	0.311925
RELA	0.300812	0.106252	0.315346
RELB	0.264768	0.157376	0.39246
REV1	0.0669707	0.725121	0.847856
REV3L	0.220269	0.242148	0.479686
REXO4	0.191567	0.310533	0.531177
RFC1	0.357103	0.0527158	0.227113
RFC2	0.20603	0.274705	0.501468
RFC3	0.245856	0.190332	0.438274
RFC4	-0.00111247	0.995345	0.996174
RFC5	0.389587	0.0333302	0.178643
RFWD3	0.162866	0.389839	0.605408
RHBDD1	0.300145	0.107068	0.316207
RHBDD2	0.660808	7.04742e-05	0.0237308
RHNO1	0.187118	0.322117	0.537756
RHOA	0.0380465	0.841788	0.918176
RHOB	0.0814329	0.668807	0.809792
RIF1	0.192457	0.308247	0.531177
RINT1	0.220047	0.242636	0.479686
RIPK1	0.229391	0.222699	0.46798
RMI1	0.0211369	0.911724	0.955442
RMI2	-0.0427189	0.822648	0.910518
RNASEH2A	0.142174	0.453587	0.652948
RNASEH2B	-0.0990099	0.602688	0.761758
RNASEH2C	-0.0438313	0.818105	0.90716
RNF103	0.231839	0.217666	0.466373
RNF111	0.268773	0.150957	0.386065
RNF113A	0.236289	0.208715	0.458639
RNF121	0.121927	0.520974	0.704398
RNF126	-0.0502837	0.791873	0.891228
RNF138	0.0144621	0.939538	0.97021
RNF139	0.239626	0.202169	0.451687
RNF168	0.0351541	0.853682	0.925272
RNF169	0.0938925	0.621652	0.778465
RNF183	0.36756	0.0456912	0.216224
RNF185	0.243409	0.194923	0.445433
RNF34	0.0122372	0.948827	0.973604
RNF5	-0.0302592	0.873881	0.933694
RNF8	0.468128	0.0090843	0.105426
ROMO1	-0.311937	0.0933242	0.300698
RPA1	0.466793	0.0093108	0.10632
RPA2	0.317944	0.0868587	0.290819
RPA3	-0.478807	0.00743399	0.0964906
RPAIN	-0.0656358	0.730397	0.849068
RPL26	-0.325509	0.0792098	0.280688
RPS27L	-0.618311	0.000271071	0.0296206
RPS3	-0.260541	0.16436	0.398309
RPS6KA1	0.380243	0.0381945	0.191291
RPS6KA3	0.130827	0.490767	0.686731
RPTOR	0.622539	0.000239159	0.0287469
RRAGA	0.420291	0.0207512	0.14335
RRAGB	0.353988	0.0549653	0.230542
RRAGC	0.0307042	0.872042	0.933694
RRM1	0.439648	0.015058	0.128366
RRM2B	-0.102125	0.591268	0.756302
RRP8	0.301702	0.105171	0.31449
RTEL1	-0.0451663	0.812661	0.906139
RTN4	0.0676382	0.722488	0.84725
RTN4RL1	0.258093	0.168503	0.406709
RUVBL1	0.264991	0.157014	0.39246
RUVBL2	0.0389365	0.838135	0.917685
RWDD1	-0.104572	0.582361	0.750265
SAMHD1	0.421404	0.0203819	0.14295
SCAMP5	0.398932	0.0289794	0.165873
SCAP	0.493937	0.00553525	0.0899103
SCN2A	0.242074	0.19746	0.446981
SDE2	0.240961	0.199591	0.44759
SDF2L1	-0.225832	0.230159	0.472753
SEC16A	0.501502	0.00475256	0.0852624
SEC61B	-0.530426	0.00256789	0.0758431
SEH1L	-0.0302592	0.873881	0.933694
SEL1L	0.261876	0.162131	0.396101
SEM1	-0.648125	0.000107628	0.0237308
SERP1	-0.124152	0.513338	0.701901
SERPINB6	0.236066	0.209157	0.45877
SESN1	0.229836	0.221778	0.46798
SESN2	0.193125	0.30654	0.531177
SETD1A	0.359328	0.051154	0.223452
SETD2	0.424964	0.0192364	0.13929
SETD7	0.0930026	0.624974	0.778465
SETMAR	-0.10524	0.579942	0.749559
SETX	0.306819	0.0991142	0.310248
SFN	0.230752	0.219892	0.46798
SFPQ	0.212482	0.259619	0.491437
SFR1	0.0878852	0.644219	0.795839
SGK1	0.217377	0.248544	0.485772
SGTA	0.242741	0.196189	0.445783
SGTB	0.130382	0.492256	0.687214
SH2D3A	-0.159751	0.399091	0.612111
SH2D3C	0.122594	0.518677	0.704398
SH3GLB1	0.0075648	0.968353	0.979765
SHISA5	0.424296	0.0194471	0.139972
SHPRH	0.09634	0.612552	0.770981
SIGMAR1	0.401824	0.0277305	0.162675
SIK1	0.220047	0.242636	0.479686
SIK2	0.237401	0.206517	0.456312
SIN3A	0.521526	0.00312119	0.0758431
SIPA1	0.151964	0.42276	0.630418
SIRPA	0.0367115	0.847274	0.92165
SIRT1	0.0117922	0.950685	0.973604
SIRT2	0.307264	0.0986002	0.309445
SIRT4	-0.131049	0.490023	0.686731
SIRT6	-0.101235	0.594521	0.758614
SIRT7	-0.0587385	0.757839	0.860986
SLC11A2	0.291912	0.117526	0.33239
SLC12A6	0.337079	0.0685261	0.257401
SLC25A24	0.232729	0.215856	0.464147
SLC2A1	0.18734	0.321531	0.537525
SLC30A9	0.0663033	0.727757	0.848462
SLC35A4	0.425409	0.0190971	0.139119
SLC38A2	0.0843253	0.657741	0.802645
SLC39A5	-0.127489	0.501989	0.693553
SLC52A3	0.425631	0.0190277	0.139119
SLC7A11	0.157303	0.406447	0.616855
SLC9A1	0.472355	0.00839748	0.100938
SLF1	0.0874402	0.645903	0.7971
SLF2	0.0166871	0.930257	0.963109
SLU7	0.203137	0.281648	0.508319
SLX1A	0.412282	0.0235759	0.151521
SLX4	0.30059	0.106524	0.315373
SMAD3	0.335966	0.0695019	0.257843
SMARCAD1	-0.0694182	0.715482	0.841497
SMARCAL1	0.397152	0.0297704	0.166782
SMC1A	0.689509	2.5031e-05	0.0237308
SMC3	0.303927	0.102504	0.311925
SMC5	0.0322617	0.865608	0.933149
SMC6	0.248748	0.185003	0.430124
SMCHD1	0.280788	0.132836	0.354819
SMG1	0.407609	0.0253643	0.15555
SMUG1	0.0106797	0.955333	0.974796
SNW1	0.292802	0.11636	0.331433
SOCS5	0.169541	0.370433	0.588191
SOD1	-0.0438313	0.818105	0.90716
SOD2	0.0402714	0.832662	0.914863
SPDYA	-0.180888	0.338776	0.557057
SPHK1	0.173545	0.359067	0.577004
SPIDR	0.220269	0.242148	0.479686
SPRTN	0.057626	0.762294	0.864412
SQSTM1	0.320169	0.0845528	0.288689
SRC	0.422516	0.0200181	0.142377
SRD5A1	0.441651	0.0145517	0.126747
SREBF1	0.244521	0.192827	0.442324
SREBF2	0.383357	0.0365135	0.186763
SRF	0.384692	0.0358115	0.184745
SRPX	0.353766	0.0551288	0.230542
SRXN1	0.234954	0.211374	0.461109
SSRP1	0.515741	0.00353346	0.0758431
STAT6	0.331294	0.0737185	0.266896
STAU1	0.425409	0.0190971	0.139119
STC2	0.219157	0.244595	0.482764
STK11	0.218267	0.246564	0.485772
STK24	0.237179	0.206956	0.456441
STK25	0.210257	0.264759	0.493595
STK39	0.153298	0.418648	0.626668
STOML2	-0.0453888	0.811754	0.906139
STRADB	0.0231394	0.903398	0.950862
STT3B	0.247858	0.186632	0.432238
STUB1	0.428301	0.0182113	0.138686
STX2	0.270108	0.14886	0.383147
STX4	0.195572	0.300332	0.524925
STXBP4	0.230281	0.22086	0.46798
SUMO1	-0.243631	0.194503	0.445319
SUPT16H	0.334186	0.0710856	0.262101
SUSD6	0.306152	0.0998889	0.311053
SUV39H1	0.215819	0.252033	0.488202
SUV39H2	-0.136389	0.472351	0.671912
SWI5	-0.394037	0.0311968	0.172012
SWSAP1	0.0700857	0.712861	0.841497
SYF2	0.150629	0.426894	0.631151
SYVN1	0.212482	0.259619	0.491437
SZT2	0.226499	0.228748	0.472753
TAF1	0.0703082	0.711988	0.841497
TAF9	0.0596284	0.754281	0.860393
TANK	-0.0226944	0.905247	0.951142
TAOK1	0.142619	0.45216	0.652457
TAOK2	0.325064	0.0796449	0.280688
TAOK3	0.504394	0.00447939	0.0834629
TBC1D24	0.116587	0.539521	0.71658
TBL2	0.456781	0.011166	0.113086
TBX2	0.113695	0.549697	0.725286
TDG	0.0413839	0.828107	0.913197
TDP1	0.639003	0.000144254	0.0237308
TDP2	-0.214262	0.255555	0.488929
TERF2	0.123929	0.514099	0.701901
TERF2IP	0.289465	0.120776	0.338398
TERT	0.363778	0.0481404	0.219185
TEX264	0.273223	0.144049	0.374777
TFAP4	0.239849	0.201738	0.451563
TFEB	0.235844	0.209599	0.458903
TFEC	0.0249193	0.896005	0.948897
TFIP11	0.422961	0.019874	0.142194
TFPT	-0.00333741	0.986035	0.990982
THBS1	0.168428	0.373627	0.58937
THG1L	-0.0115697	0.951615	0.973604
TICRR	0.297475	0.110381	0.324395
TIGAR	0.17488	0.355325	0.57329
TIMELESS	0.521749	0.0031062	0.0758431
TIPIN	-0.421181	0.0204553	0.14295
TIPRL	-0.140394	0.459318	0.658045
TLK1	0.158416	0.403094	0.614575
TLK2	0.141284	0.456448	0.655496
TLR3	-0.0438313	0.818105	0.90716
TM7SF3	-0.0852153	0.654351	0.801763
TMBIM6	0.353543	0.0552927	0.230542
TMCO1	-0.0907776	0.633313	0.78722
TMED2	-0.264546	0.157738	0.392548
TMEM109	0.646568	0.000113223	0.0237308
TMEM129	0.29703	0.11094	0.325243
TMEM161A	0.18378	0.330977	0.546476
TMEM259	0.216932	0.249538	0.486133
TMEM33	-0.0453888	0.811754	0.906139
TMEM67	-0.123707	0.514861	0.701901
TMTC3	0.0707531	0.710243	0.841095
TMTC4	0.339749	0.0662275	0.251916
TMUB1	0.0849928	0.655198	0.801983
TMUB2	0.467905	0.00912172	0.105426
TMX1	-0.0783179	0.680801	0.819142
TNC	0.245411	0.191161	0.439342
TNFAIP3	0.114362	0.547341	0.722971
TNFRSF19	0.369563	0.0444353	0.212794
TNFRSF1A	0.419179	0.021126	0.144281
TNFRSF1B	0.30148	0.105441	0.31449
TNKS1BP1	0.485482	0.00653751	0.0917876
TNRC6A	0.0894427	0.638337	0.791828
TOMM7	-0.26677	0.154142	0.389242
TONSL	0.321949	0.082742	0.285748
TOP2A	0.159751	0.399091	0.612111
TOP3A	0.0462788	0.80813	0.905287
TOPBP1	0.356213	0.053351	0.228213
TOPORS	0.17666	0.350372	0.56835
TOR1A	0.349538	0.0583093	0.236783
TP53	0.316164	0.0887376	0.294621
TP53BP1	0.494827	0.00543781	0.0895376
TP53INP1	0.0676382	0.722488	0.84725
TP63	0.329736	0.0751671	0.270511
TP73	0.17399	0.357818	0.575765
TPM1	0.19713	0.296423	0.523202
TPR	0.429191	0.0179457	0.138686
TRAF2	0.106575	0.575118	0.747342
TRAF6	0.409612	0.0245847	0.153113
TRAIP	0.155968	0.410491	0.619863
TREX1	0.38358	0.0363957	0.186763
TRIAP1	-0.57448	0.000900013	0.0491734
TRIB1	0.448103	0.0130159	0.120376
TRIB3	-0.0106797	0.955333	0.974796
TRIM13	-0.229391	0.222699	0.46798
TRIM25	0.340416	0.0656624	0.250559
TRIM28	0.387807	0.0342159	0.179401
TRIP12	0.319502	0.0852396	0.289392
TRIP13	0.18645	0.323877	0.539197
TRRAP	0.504617	0.00445895	0.0834629
TSPO	-0.075203	0.692871	0.824585
TTC5	0.210034	0.265276	0.493595
UBA1	0.601847	0.000434219	0.0376987
UBA5	-0.213594	0.257074	0.488929
UBA6	0.210924	0.26321	0.49357
UBA7	0.256091	0.171948	0.412538
UBE2A	-0.292135	0.117233	0.332346
UBE2B	-0.340416	0.0656624	0.250559
UBE2D3	-0.146624	0.439428	0.638685
UBE2E2	0.0451663	0.812661	0.906139
UBE2G2	0.167761	0.375552	0.590855
UBE2J1	0.0660808	0.728637	0.848664
UBE2J2	-0.236511	0.208274	0.458508
UBE2N	-0.0952275	0.616681	0.774557
UBE2T	-0.0863277	0.650122	0.799025
UBE2V1	0.241629	0.19831	0.447222
UBE2V2	-0.29525	0.113199	0.329455
UBE2W	-0.2087	0.268396	0.49709
UBE4A	0.326399	0.0783451	0.278612
UBE4B	0.55757	0.00136908	0.0658254
UBL7	0.344421	0.06235	0.243327
UBQLN1	0.299255	0.108164	0.31866
UBQLN2	0.365558	0.0469752	0.219185
UBQLN4	0.364445	0.0477008	0.219185
UBR5	0.373345	0.0421382	0.205895
UBXN4	0.0723106	0.704146	0.834698
UBXN6	0.129492	0.495241	0.688184
UBXN8	-0.230059	0.221319	0.46798
UCHL5	-0.160863	0.395772	0.611463
UFC1	-0.164423	0.385259	0.599071
UFL1	0.189788	0.315135	0.534489
UFM1	-0.336189	0.0693059	0.257843
UGGT1	0.317944	0.0868587	0.290819
UGGT2	0.301257	0.105711	0.314515
UHRF1	0.402047	0.0276363	0.162675
UIMC1	0.313939	0.0911297	0.298447
ULK1	0.453666	0.0118029	0.114412
ULK3	0.223162	0.235863	0.478898
UNG	0.436311	0.0159342	0.131766
UPF1	0.30148	0.105441	0.31449
USP1	0.0489487	0.797283	0.896477
USP10	0.305707	0.100408	0.311861
USP13	0.398265	0.029274	0.166765
USP16	0.0327066	0.863771	0.932005
USP19	0.476582	0.00775505	0.0981218
USP28	0.265658	0.155933	0.3922
USP3	0.214484	0.25505	0.488929
USP33	0.280788	0.132836	0.354819
USP45	0.223384	0.235384	0.478734
USP47	0.333296	0.0718878	0.26258
USP51	0.077428	0.684242	0.819612
USP7	0.325064	0.0796449	0.280688
UVRAG	0.100345	0.597782	0.760354
UVSSA	0.211147	0.262695	0.493374
VAPB	0.281678	0.13156	0.35377
VASN	0.344421	0.06235	0.243327
VCP	0.528201	0.00269759	0.0758431
VCPIP1	0.160641	0.396435	0.6117
VEGFA	0.311937	0.0933242	0.300698
VHL	0.0622984	0.743637	0.856578
VKORC1L1	0.0636333	0.738332	0.853341
VPS41	0.354433	0.0546394	0.230542
VRK1	0.227389	0.226875	0.472753
VRK2	0.0233619	0.902473	0.950862
WAC	0.101902	0.59208	0.756302
WDHD1	0.459895	0.0105583	0.113086
WDR24	0.107242	0.572712	0.745829
WDR33	0.353098	0.0556217	0.230542
WDR4	-0.0898876	0.636661	0.790564
WDR45	0.428079	0.0182782	0.138686
WDR45B	0.311937	0.0933242	0.300698
WDR48	0.348648	0.0589968	0.238366
WDR59	0.178218	0.346073	0.562895
WDR76	0.189343	0.316292	0.534715
WFS1	0.523529	0.00298848	0.0758431
WIPI1	0.410279	0.0243292	0.153109
WIPI2	0.322394	0.082294	0.285748
WNT4	0.227389	0.226875	0.472753
WRAP53	0.0732006	0.70067	0.831397
WRN	0.179108	0.34363	0.5612
WRNIP1	0.311492	0.0938172	0.300698
XAB2	0.254311	0.175051	0.414305
XBP1	0.474803	0.00802029	0.0993854
XIAP	0.156191	0.409816	0.619621
XPA	-0.198465	0.293098	0.522776
XPC	0.478585	0.00746558	0.0964906
XPR1	0.324174	0.0805205	0.282174
XRCC1	0.0821003	0.666247	0.809737
XRCC2	0.17844	0.345461	0.562661
XRCC3	0.151296	0.424824	0.630418
XRCC4	-0.0509512	0.789172	0.88902
XRCC5	0.392925	0.0317195	0.173667
XRCC6	0.401157	0.0280148	0.162675
YAP1	0.414284	0.0228418	0.149705
YBX3	0.262988	0.16029	0.394813
YOD1	-0.229836	0.221778	0.46798
YWHAE	0.199577	0.290345	0.520888
YY1	0.123484	0.515623	0.701901
ZBTB1	0.203805	0.280036	0.506932
ZBTB38	0.149739	0.429662	0.632874
ZBTB4	0.335966	0.0695019	0.257843
ZBTB40	0.409612	0.0245847	0.153113
ZBTB7A	0.142619	0.45216	0.652457
ZC3H12A	0.121482	0.522507	0.704886
ZDHHC16	-0.0473913	0.803606	0.902743
ZFAND1	-0.364	0.0479935	0.219185
ZFP36	0.140839	0.457881	0.65677
ZFP36L1	0.190455	0.313404	0.532831
ZFYVE1	0.192012	0.309389	0.531177
ZFYVE26	0.473245	0.00825862	0.100271
ZMAT3	0.262766	0.160657	0.394908
ZMPSTE24	0.149294	0.43105	0.632874
ZNF277	0.293692	0.115203	0.330487
ZNF385A	0.0698632	0.713734	0.841497
ZNF622	0.303037	0.103565	0.313564
ZNF830	0.104572	0.582361	0.750265
ZRANB3	0.171321	0.365356	0.583211
ZSWIM7	-0.444098	0.0139523	0.124227
