## Supplementary Data 7 for "Deciphering the determinants of recombinant protein yield across the human secretome"

### Sheet: Sheet 1
gene	rho	pval	FDR	Subsystem
Arf1	0.826808	6.97073e-06	0.00356186	COPI
Arhgap1	0.804218	1.92422e-05	0.00356186	Trafficking regulation
Hyou1	0.801206	2.18173e-05	0.00356186	Protein folding
Trappc9	0.796688	2.62384e-05	0.00356186	COPII
Pdia6	0.789158	3.53356e-05	0.00383744	Protein folding
Sec24d	0.765061	8.50539e-05	0.00639704	COPII
Pdia3	0.763555	8.95493e-05	0.00639704	Protein folding
Cyth3	0.762049	9.42474e-05	0.00639704	Trafficking regulation
Rab11fip5	0.748495	0.000146973	0.00886737	Trafficking regulation
Rpn2	0.734941	0.000223199	0.0121197	ER glycosylation
Stx6	0.728916	0.000266653	0.013163	Post-Golgi trafficking
Calr	0.724398	0.000303806	0.0137472	Protein folding
Tor1a	0.721386	0.000330954	0.0138237	Protein folding
Sec23b	0.718374	0.000360143	0.0139684	COPII
Capn2	0.710844	0.00044287	0.0160319	ER calcium homeostasis
Alg12	0.70482	0.000520198	0.0172875	Dolichol pathway
Rpn1	0.703314	0.000541228	0.0172875	ER glycosylation
Srpra	0.69729	0.000632718	0.0178521	Translocation
Txndc5	0.695784	0.000657535	0.0178521	Protein folding
Ube2g2	0.695784	0.000657535	0.0178521	ERAD
Net1	0.688254	0.000794358	0.0205398	Trafficking regulation
LOC100755455	0.68223	0.000920477	0.0215961	Post-Golgi trafficking
Pdia5	0.68223	0.000920477	0.0215961	Protein folding
Pigs	0.680724	0.000954522	0.0215961	GPI biosynthesis
P4hb	0.673194	0.00114113	0.0247853	Protein folding
Ckap4	0.661145	0.00150326	0.031395	Protein folding
Rab5c	0.656627	0.00166187	0.0321315	Post-Golgi trafficking
Rab36	0.655121	0.00171776	0.0321315	Post-Golgi trafficking
Nsf	0.653615	0.00177522	0.0321315	COPII
Gosr2	0.640061	0.00236876	0.0414915	COPII
Vti1a	0.635543	0.0026001	0.0441191	Post-Golgi trafficking
Canx	0.634037	0.00268127	0.0441191	Protein folding
Eif2ak3	0.621989	0.00340992	0.0529025	UPR
Rab7a	0.621989	0.00340992	0.0529025	Post-Golgi trafficking
Pdia4	0.614459	0.00394367	0.0594837	Protein folding
Ocrl	0.611446	0.00417569	0.0598117	Trafficking regulation
Edem1	0.60994	0.00429587	0.0598117	ERAD
Ngly1	0.60994	0.00429587	0.0598117	ERAD
Ddost	0.603916	0.00480556	0.0638734	ER glycosylation
Bcap31	0.60241	0.00494049	0.0638734	ERAD
Srp72	0.60241	0.00494049	0.0638734	Translocation
Lman1	0.600904	0.00507852	0.0641311	COPII
Tbc1d10a	0.597892	0.00536415	0.0654242	Trafficking regulation
Copb2	0.596386	0.00551184	0.0654242	COPI
Arfgap3	0.59488	0.00566287	0.0654242	Trafficking regulation
Pigl	0.59488	0.00566287	0.0654242	GPI biosynthesis
Ap1b1	0.58735	0.00646999	0.0731917	Post-Golgi trafficking
Os9	0.578314	0.00756072	0.0837851	Protein folding
Arhgef6	0.575302	0.00795606	0.0864028	Trafficking regulation
Tbc1d22a	0.569278	0.00879743	0.0936667	Trafficking regulation
Amfr	0.56476	0.00947491	0.0976389	ERAD
Stt3a	0.563254	0.00970994	0.0976389	ER glycosylation
Tbc1d1	0.563254	0.00970994	0.0976389	Trafficking regulation
Evi5l	0.558736	0.0104436	0.0994894	Trafficking regulation
Hsph1	0.558736	0.0104436	0.0994894	UPR
Sec16b	0.558736	0.0104436	0.0994894	COPII
Galnt2	0.554217	0.0112217	0.101557	Golgi glycosylation
LOC100752556	0.554217	0.0112217	0.101557	Post-Golgi trafficking
Rabgap1l	0.554217	0.0112217	0.101557	Trafficking regulation
Asap2	0.552711	0.0114913	0.102291	Trafficking regulation
Evi5	0.549699	0.0120461	0.105501	Trafficking regulation
Iqsec2	0.546687	0.0126224	0.108793	Trafficking regulation
B4galt1	0.543675	0.0132208	0.111302	Golgi glycosylation
Galnt11	0.542169	0.0135284	0.111302	Golgi glycosylation
Rab20	0.542169	0.0135284	0.111302	Post-Golgi trafficking
Ugcg	0.537651	0.0144862	0.115676	Golgi glycosylation
Surf4	0.530121	0.016203	0.127511	COPII
LOC100754792	0.527109	0.0169339	0.131358	ERAD
Rab1b	0.516567	0.0197022	0.143791	Post-Golgi trafficking
Sec31a	0.516567	0.0197022	0.143791	COPII
Atf6	0.515061	0.0201255	0.143791	UPR
Iqsec1	0.515061	0.0201255	0.143791	Trafficking regulation
Ern1	0.510543	0.021439	0.151187	UPR
Alg9	0.506025	0.0228197	0.15886	Dolichol pathway
Mgat1	0.498495	0.0252768	0.171566	Golgi glycosylation
Plaa	0.498495	0.0252768	0.171566	ERAD
Exoc3	0.496989	0.0257924	0.172904	Post-Golgi trafficking
Dnajb11	0.495482	0.0263162	0.174265	Protein folding
Mogs	0.493976	0.0268484	0.175647	Protein folding
Usp6nl	0.486446	0.0296379	0.186831	Trafficking regulation
Glt8d1	0.48494	0.0302222	0.186831	Golgi glycosylation
Sec63	0.48494	0.0302222	0.186831	Translocation
Arap2	0.482092	0.0313519	0.186831	Trafficking regulation
Golga4	0.481928	0.0314177	0.186831	Trafficking regulation
Stx11	0.480422	0.0320292	0.186831	Post-Golgi trafficking
Arhgdia	0.478916	0.03265	0.186831	Trafficking regulation
Arhgef1	0.47741	0.0332801	0.186831	Trafficking regulation
Ctsa	0.47741	0.0332801	0.186831	Golgi glycosylation
Dnajc10	0.47741	0.0332801	0.186831	ERAD
Rab22a	0.47741	0.0332801	0.186831	Post-Golgi trafficking
Sec24c	0.47741	0.0332801	0.186831	COPII
Stx3	0.47741	0.0332801	0.186831	COPI
Cltc	0.474398	0.0345689	0.187709	Post-Golgi trafficking
Uba1	0.474398	0.0345689	0.187709	ERAD
Pigb	0.472892	0.0352277	0.189393	GPI biosynthesis
Ap3b1	0.459338	0.0416066	0.219343	Post-Golgi trafficking
Dnajc3	0.451808	0.0455168	0.228848	Protein folding
Pigg	0.451808	0.0455168	0.228848	GPI biosynthesis
Pigk	0.451808	0.0455168	0.228848	GPI biosynthesis
March6	0.448796	0.0471576	0.234923	ERAD
Galnt18	0.441586	0.0512696	0.245069	Golgi glycosylation
Hspa2	0.441266	0.0514586	0.245069	ERAD
Arf3	0.43976	0.0523537	0.245069	Trafficking regulation
Tmx4	0.43976	0.0523537	0.245069	Protein folding
Bak1	0.435241	0.0551102	0.255768	ER calcium homeostasis
Pik3c3	0.433735	0.0560531	0.257939	Trafficking regulation
Napg	0.429217	0.0589557	0.269016	COPII
Ero1a	0.421687	0.0640446	0.285051	Protein folding
Man1a1	0.418675	0.0661703	0.292118	Golgi glycosylation
Tusc3	0.417169	0.0672528	0.292146	ER glycosylation
Ankfy1	0.414157	0.0694578	0.296973	Trafficking regulation
Vcp	0.414157	0.0694578	0.296973	ERAD
LOC100760153	0.411145	0.0717165	0.299554	Protein folding
Tbc1d14	0.411145	0.0717165	0.299554	Trafficking regulation
Rab31	0.409639	0.0728663	0.302034	Post-Golgi trafficking
Acap2	0.406627	0.075207	0.304757	Trafficking regulation
Rab35	0.406627	0.075207	0.304757	Post-Golgi trafficking
Tbc1d10b	0.406627	0.075207	0.304757	Trafficking regulation
Gpld1	0.405121	0.0763982	0.305031	Post-Golgi trafficking
Hspa8	0.405121	0.0763982	0.305031	Protein folding
Uso1	0.403615	0.0776034	0.307581	COPII
Tbc1d2b	0.400603	0.0800561	0.312737	Trafficking regulation
Tbc1d8	0.400603	0.0800561	0.312737	Trafficking regulation
Atf6b	0.394579	0.0851334	0.325947	UPR
Txndc12	0.393073	0.0864391	0.325947	Protein folding
Sec24b	0.391567	0.0877595	0.328644	COPII
Tbc1d9b	0.382531	0.0959954	0.352199	Trafficking regulation
Srp68	0.381025	0.0974212	0.355031	Translocation
Tbc1d2	0.379519	0.0988623	0.357882	Trafficking regulation
Tbc1d7	0.378012	0.100319	0.358913	Trafficking regulation
Exoc6b	0.376506	0.101791	0.358913	Post-Golgi trafficking
Pigo	0.376506	0.101791	0.358913	GPI biosynthesis
Rab3il1	0.376506	0.101791	0.358913	Trafficking regulation
Plin3	0.371988	0.106302	0.370012	Trafficking regulation
Gpaa1	0.370482	0.107837	0.370605	GPI biosynthesis
Edem2	0.368976	0.109388	0.371122	ERAD
Arhgef11	0.36747	0.110956	0.371122	Trafficking regulation
Rab43	0.36747	0.110956	0.371122	Post-Golgi trafficking
Rab5b	0.365964	0.112539	0.371122	Post-Golgi trafficking
Arhgef2	0.364458	0.114139	0.371122	Trafficking regulation
Ufd1l	0.364458	0.114139	0.371122	ERAD
Hspa5	0.362952	0.115755	0.371921	Protein folding
Prkcsh	0.362952	0.115755	0.371921	Protein folding
Dpm2	0.35994	0.119035	0.374814	ER glycosylation
Gosr1	0.358434	0.120701	0.374814	COPII
Rbsn	0.358434	0.120701	0.374814	Trafficking regulation
Hsp90b1	0.356928	0.122382	0.374814	Protein folding
Rab11fip2	0.356928	0.122382	0.374814	Trafficking regulation
Ralbp1	0.356928	0.122382	0.374814	Trafficking regulation
Erlec1	0.353916	0.125796	0.379485	Protein folding
Gbf1	0.353916	0.125796	0.379485	Trafficking regulation
LOC100754298	0.35241	0.127528	0.382584	Post-Golgi trafficking
Map3k5	0.349398	0.131043	0.390968	UPR
Sec23a	0.347892	0.132825	0.394121	COPII
Trappc4	0.341868	0.140128	0.402591	COPII
Ube4b	0.341868	0.140128	0.402591	ERAD
Git2	0.338856	0.143883	0.40965	Trafficking regulation
Nploc4	0.331326	0.153578	0.427657	ERAD
Rufy1	0.325302	0.161654	0.445575	Trafficking regulation
Ssr2	0.323796	0.163718	0.446728	Translocation
Dnajc1	0.32229	0.1658	0.447908	Protein folding
Dnajc5	0.32229	0.1658	0.447908	Protein folding
Rab11b	0.314759	0.176482	0.474406	Post-Golgi trafficking
Rab23	0.310241	0.183112	0.485023	Post-Golgi trafficking
Sil1	0.310241	0.183112	0.485023	Protein folding
Rab19	0.307667	0.186964	0.487712	Post-Golgi trafficking
Dnaja1	0.307229	0.187624	0.487712	Protein folding
Arfgef2	0.305723	0.189908	0.487712	Trafficking regulation
Galnt1	0.304217	0.192211	0.487712	Golgi glycosylation
Pigh	0.304217	0.192211	0.487712	GPI biosynthesis
Galnt9	0.298843	0.20058	0.501912	Golgi glycosylation
Cyth1	0.293675	0.208854	0.513636	Trafficking regulation
Ganab	0.292169	0.211307	0.513636	Protein folding
Rab27a	0.292169	0.211307	0.513636	Post-Golgi trafficking
Dad1	0.290663	0.213778	0.513636	ER glycosylation
Pign	0.290663	0.213778	0.513636	GPI biosynthesis
Rab3ip	0.289157	0.216269	0.517332	Trafficking regulation
Rab11fip4	0.287797	0.218535	0.518765	Trafficking regulation
Erp44	0.287651	0.218779	0.518765	Protein folding
Myo5b	0.283133	0.226424	0.529948	Trafficking regulation
Ubxn2a	0.283133	0.226424	0.529948	ERAD
Micalcl	0.281627	0.22901	0.533701	Trafficking regulation
Edem3	0.278615	0.23424	0.53895	ERAD
Sec11a	0.278615	0.23424	0.53895	Translocation
Rab40b	0.27744	0.2363	0.539329	Post-Golgi trafficking
Copz1	0.277109	0.236883	0.539329	COPI
Glt1d1	0.276825	0.237384	0.539329	Golgi glycosylation
Pigt	0.275603	0.239546	0.539725	GPI biosynthesis
LOC103162974	0.271085	0.24765	0.548874	Trafficking regulation
Exoc2	0.269579	0.25039	0.54984	Post-Golgi trafficking
Sec13	0.269579	0.25039	0.54984	COPII
Rad23b	0.268073	0.253149	0.54984	ERAD
Ubqln2	0.268073	0.253149	0.54984	ERAD
Wfs1	0.266567	0.255928	0.551463	Protein folding
Alg5	0.263555	0.261542	0.561333	Dolichol pathway
B3gntl1	0.260542	0.267234	0.571291	ER glycosylation
Fut8	0.259036	0.270109	0.575172	Golgi glycosylation
Gbgt1	0.256024	0.275916	0.577919	Golgi glycosylation
Optn	0.256024	0.275916	0.577919	Trafficking regulation
Dolk	0.254518	0.278849	0.577919	Dolichol pathway
Herpud1	0.254518	0.278849	0.577919	ERAD
Stx5	0.254518	0.278849	0.577919	COPII
Srp54	0.251506	0.284772	0.587951	Translocation
Gxylt1	0.248494	0.290772	0.598066	Golgi glycosylation
Sgsm3	0.246988	0.293801	0.602016	Trafficking regulation
Pigv	0.245482	0.29685	0.603706	GPI biosynthesis
Ap3m2	0.237664	0.312983	0.630608	Post-Golgi trafficking
Pigz	0.237388	0.313562	0.630608	GPI biosynthesis
Osgin2	0.233434	0.321928	0.637387	Trafficking regulation
Rasef	0.233434	0.321928	0.637387	Post-Golgi trafficking
Stx8	0.231928	0.325149	0.637387	COPI
Hsp90aa1	0.22741	0.334927	0.647207	Protein folding
Tbc1d20	0.225904	0.338224	0.64896	Trafficking regulation
Tbc1d5	0.225904	0.338224	0.64896	Trafficking regulation
Akap10	0.224398	0.34154	0.650724	Trafficking regulation
Pak1	0.21988	0.351602	0.653429	Trafficking regulation
Cyth4	0.219151	0.35324	0.653429	Trafficking regulation
Cog6	0.218374	0.354994	0.653429	Trafficking regulation
Stx12	0.218374	0.354994	0.653429	Post-Golgi trafficking
Sel1l	0.216868	0.358404	0.657478	ERAD
Alg14	0.213856	0.365281	0.658146	Dolichol pathway
Alg13	0.21235	0.368748	0.658146	Dolichol pathway
Agap1	0.210844	0.372233	0.658146	Trafficking regulation
Arhgef7	0.210844	0.372233	0.658146	Trafficking regulation
Mgat4b	0.210844	0.372233	0.658146	Golgi glycosylation
B4galt3	0.209338	0.375737	0.658146	Golgi glycosylation
Glt8d2	0.209338	0.375737	0.658146	Golgi glycosylation
Kdelr3	0.209338	0.375737	0.658146	COPI
Bcl2	0.206326	0.3828	0.659875	UPR
Napa	0.206326	0.3828	0.659875	COPII
Rab1a	0.200301	0.397147	0.680287	COPII
Stx17	0.200301	0.397147	0.680287	COPII
Nsfl1c	0.197289	0.404431	0.686268	ERAD
Hspa4l	0.19435	0.411607	0.687999	ERAD
Copb1	0.194277	0.411786	0.687999	COPI
Cope	0.194277	0.411786	0.687999	COPI
Rab26	0.193097	0.414687	0.690721	Post-Golgi trafficking
Dnajc5b	0.189759	0.422954	0.702336	Protein folding
Dnajc6	0.188253	0.426712	0.706209	Post-Golgi trafficking
Alg2	0.186747	0.430488	0.706209	Dolichol pathway
Tmed10	0.182229	0.441922	0.718454	COPI
Galnt6	0.179306	0.449404	0.728437	Golgi glycosylation
Spcs2	0.177711	0.453513	0.732909	Translocation
Stx2	0.174699	0.461326	0.741124	COPI
LOC100762938	0.171687	0.469207	0.751562	Protein folding
Acap1	0.168675	0.477156	0.757589	Trafficking regulation
Sec16a	0.168675	0.477156	0.757589	COPII
Ap3b2	0.167157	0.481186	0.76176	Post-Golgi trafficking
Ddit3	0.165663	0.485171	0.765837	UPR
Ap3d1	0.162651	0.493253	0.767439	Post-Golgi trafficking
Mgat5	0.162651	0.493253	0.767439	Golgi glycosylation
Man1a2	0.161145	0.497318	0.771554	Golgi glycosylation
Cog4	0.159639	0.5014	0.773466	Trafficking regulation
Dpagt1	0.156627	0.509611	0.777301	Dolichol pathway
Stx7	0.156627	0.509611	0.777301	Post-Golgi trafficking
Tbc1d23	0.156627	0.509611	0.777301	Trafficking regulation
Psd3	0.155121	0.513741	0.781146	Trafficking regulation
Ubqlnl	0.154653	0.515027	0.781146	ERAD
Alg8	0.153615	0.517887	0.781146	Dolichol pathway
Rbx1	0.153615	0.517887	0.781146	ERAD
Arfgap2	0.152109	0.522048	0.783072	Trafficking regulation
Eif2ak1	0.149097	0.530418	0.793174	UPR
Uggt2	0.147591	0.534625	0.793174	Protein folding
Ift27	0.144578	0.543087	0.799177	Trafficking regulation
Trappc1	0.14006	0.555893	0.802596	COPII
Atxn3	0.138554	0.560191	0.802596	ERAD
Copa	0.138554	0.560191	0.802596	COPI
Dnajb12	0.137048	0.564504	0.806647	Protein folding
Arap1	0.135542	0.568831	0.810697	Trafficking regulation
Rab4b	0.134036	0.573173	0.814746	Post-Golgi trafficking
Pik3ca	0.131024	0.5819	0.824991	Trafficking regulation
Rock1	0.129518	0.586284	0.826436	Trafficking regulation
Exoc6	0.128012	0.590683	0.826436	Trafficking regulation
Rab30	0.128012	0.590683	0.826436	Post-Golgi trafficking
LOC100760020	0.126506	0.595095	0.826436	COPII
Rab12	0.126506	0.595095	0.826436	Post-Golgi trafficking
LOC100754853	0.123494	0.60396	0.834069	Post-Golgi trafficking
Stt3b	0.121988	0.608413	0.834069	ER glycosylation
Stx4	0.121988	0.608413	0.834069	Post-Golgi trafficking
Kdelr1	0.120482	0.612879	0.834069	COPI
Tmed5	0.120482	0.612879	0.834069	COPI
Dnajc5g	0.118485	0.618821	0.837713	Protein folding
Pigc	0.11747	0.621851	0.837713	GPI biosynthesis
Was	0.11747	0.621851	0.837713	Trafficking regulation
Park2	0.115964	0.626356	0.837713	ERAD
Rabep1	0.115964	0.626356	0.837713	Trafficking regulation
Vimp	0.115964	0.626356	0.837713	ERAD
Dolpp1	0.114458	0.630874	0.839619	ER glycosylation
Inpp5b	0.114458	0.630874	0.839619	Trafficking regulation
Dnajb1	0.112952	0.635405	0.841263	Protein folding
Rab11fip3	0.111446	0.639948	0.841263	Trafficking regulation
Syvn1	0.111446	0.639948	0.841263	ERAD
Galnt16	0.110776	0.641973	0.841263	Golgi glycosylation
LOC100766861	0.10994	0.644504	0.841263	ERAD
Snap23	0.10994	0.644504	0.841263	Post-Golgi trafficking
Piga	0.106928	0.653651	0.843071	GPI biosynthesis
Tbc1d15	0.106928	0.653651	0.843071	Trafficking regulation
Svip	0.0996142	0.67606	0.858559	ERAD
Arhgap24	0.0978917	0.681377	0.860437	Trafficking regulation
Rab9a	0.0978917	0.681377	0.860437	Post-Golgi trafficking
Alg11	0.0948796	0.690709	0.868183	Dolichol pathway
Kif23	0.0948796	0.690709	0.868183	Trafficking regulation
LOC100756512	0.0933736	0.695391	0.86889	Golgi glycosylation
Galnt5	0.0928377	0.69706	0.86889	Golgi glycosylation
LOC100754666	0.0926413	0.697672	0.86889	Golgi glycosylation
Jun	0.0903615	0.704788	0.875589	Trafficking regulation
Ap3m1	0.0888555	0.709502	0.875589	Post-Golgi trafficking
Inpp5e	0.0888555	0.709502	0.875589	Trafficking regulation
Mgat2	0.0888555	0.709502	0.875589	Golgi glycosylation
Rab42	0.0828314	0.728457	0.890883	Post-Golgi trafficking
Ube2d4	0.0828314	0.728457	0.890883	ERAD
Rab40c	0.0813254	0.73322	0.894693	Post-Golgi trafficking
Kif20a	0.0798194	0.737993	0.896488	Trafficking regulation
Agap3	0.0783133	0.742774	0.898071	Trafficking regulation
LOC100758601	0.0768073	0.747565	0.898071	Trafficking regulation
Spcs1	0.0737953	0.757174	0.901635	Translocation
Eif2ak4	0.0722892	0.761991	0.905385	UPR
Rab3b	0.0715743	0.764281	0.905981	Post-Golgi trafficking
Nde1	0.0677712	0.776493	0.91461	Trafficking regulation
Sec11c	0.0662651	0.781342	0.918331	Translocation
Atf4	0.0647591	0.7862	0.920058	UPR
Rab37	0.0647591	0.7862	0.920058	Post-Golgi trafficking
Large	0.0632531	0.791066	0.921778	Golgi glycosylation
Tbc1d12	0.0632531	0.791066	0.921778	Trafficking regulation
Derl3	0.060241	0.800819	0.924943	ERAD
Rab38	0.0597685	0.802351	0.924943	Post-Golgi trafficking
Bet1	0.058735	0.805706	0.924943	COPII
Agr3	0.0576985	0.809073	0.926395	Protein folding
Lman2	0.057229	0.8106	0.926395	COPII
Sec24a	0.0542169	0.820408	0.930025	COPII
Appl1	0.0527109	0.825322	0.931705	Trafficking regulation
Exoc1	0.0527109	0.825322	0.931705	Post-Golgi trafficking
Ube2j1	0.0512049	0.830243	0.935315	ERAD
Rab6a	0.0496989	0.835169	0.937771	Post-Golgi trafficking
Mgat3	0.0494826	0.835877	0.937771	Golgi glycosylation
Ero1b	0.0481928	0.840101	0.940448	Protein folding
Derl1	0.0451808	0.849983	0.947722	ERAD
Rab2b	0.0436747	0.854932	0.951287	COPI
Fbxo8	0.0406627	0.864845	0.954494	Trafficking regulation
Vps45	0.0406627	0.864845	0.954494	COPI
Trappc6b	0.0391567	0.869809	0.955744	COPII
LOC100761941	0.038877	0.870732	0.955744	Translocation
Dock5	0.0376506	0.874778	0.955744	Trafficking regulation
Rab32	0.0361446	0.879751	0.957325	Post-Golgi trafficking
Rnf185	0.0346386	0.884729	0.960463	ERAD
Cltb	0.0316265	0.894697	0.96202	Post-Golgi trafficking
Cul1	0.0286145	0.90468	0.96511	ERAD
Ubqln1	0.0240964	0.919679	0.971568	ERAD
Tmx2	0.0225904	0.924685	0.971938	Protein folding
Tmx3	0.0225904	0.924685	0.971938	Protein folding
Rab28	0.0210844	0.929694	0.971938	Post-Golgi trafficking
Rab44	0.0195783	0.934705	0.971938	Post-Golgi trafficking
Sar1b	0.0180723	0.939719	0.971938	COPII
Tbc1d19	0.0180723	0.939719	0.971938	Trafficking regulation
Sec62	0.0150603	0.949752	0.974887	Translocation
Snap29	0.0135542	0.954772	0.976349	Post-Golgi trafficking
Ykt6	0.0135542	0.954772	0.976349	COPII
Gga1	0.00753013	0.974865	0.989442	Post-Golgi trafficking
Mcf2l	0.00753013	0.974865	0.989442	Trafficking regulation
Rab18	0.0060241	0.979891	0.992688	Post-Golgi trafficking
LOC100769454	0.00509952	0.982977	0.993604	GPI biosynthesis
Arap3	0.00301205	0.989945	0.993604	Trafficking regulation
Smchd1	0.00301205	0.989945	0.993604	Trafficking regulation
Pigu	0.00150603	0.994972	0.994972	GPI biosynthesis
Ubxn6	-0.00150603	0.994972	0.994972	ERAD
Tbc1d24	-0.00301205	0.989945	0.993604	Trafficking regulation
Galnt7	-0.00451808	0.984917	0.993604	Golgi glycosylation
Cyth2	-0.00753013	0.974865	0.989442	Trafficking regulation
Qsox2	-0.00753013	0.974865	0.989442	Protein folding
Rab11a	-0.0150603	0.949752	0.974887	Post-Golgi trafficking
Tmed2	-0.0150603	0.949752	0.974887	COPI
Alg6	-0.0165663	0.944734	0.974887	Dolichol pathway
Gxylt2	-0.0189473	0.936806	0.971938	Golgi glycosylation
Acap3	-0.0195783	0.934705	0.971938	Trafficking regulation
Rab34	-0.0195783	0.934705	0.971938	Post-Golgi trafficking
Tbc1d10c	-0.0195783	0.934705	0.971938	Trafficking regulation
Bag1	-0.0210844	0.929694	0.971938	ERAD
Napb	-0.0240964	0.919679	0.971568	COPII
Alg3	-0.0256024	0.914676	0.970057	ER glycosylation
Rft1	-0.0256024	0.914676	0.970057	Dolichol pathway
Galnt3	-0.0260164	0.913302	0.970057	Golgi glycosylation
Vamp7	-0.0286145	0.90468	0.96511	Post-Golgi trafficking
Dnaja2	-0.0301205	0.899686	0.963569	Protein folding
Stx18	-0.0301205	0.899686	0.963569	COPI
LOC100764449	-0.0323142	0.89242	0.961476	COPII
Bag2	-0.0331326	0.889711	0.960463	ERAD
Erp29	-0.0331326	0.889711	0.960463	Protein folding
Sec61a1	-0.0331326	0.889711	0.960463	Translocation
Dpm3	-0.0361446	0.879751	0.957325	ER glycosylation
Cryab	-0.0376506	0.874778	0.955744	ERAD
Sec61g	-0.0376506	0.874778	0.955744	Translocation
Ap1s1	-0.0406627	0.864845	0.954494	Post-Golgi trafficking
Arfip1	-0.0406627	0.864845	0.954494	Trafficking regulation
Rab33a	-0.0476967	0.841727	0.940448	Post-Golgi trafficking
Kdelr2	-0.055723	0.815501	0.926395	COPI
Ssr1	-0.055723	0.815501	0.926395	Translocation
Ywhaq	-0.055723	0.815501	0.926395	Trafficking regulation
Bax	-0.058735	0.805706	0.924943	ER calcium homeostasis
Rrbp1	-0.058735	0.805706	0.924943	Translocation
B4galnt1	-0.0597685	0.802351	0.924943	Golgi glycosylation
Sec31b	-0.060241	0.800819	0.924943	COPII
Cryaa	-0.067832	0.776297	0.91461	Protein folding
LOC100760804	-0.0710911	0.765829	0.905981	ERAD
Srp9	-0.0737953	0.757174	0.901635	Translocation
Eif2s1	-0.0753013	0.752365	0.899855	UPR
Ubqln4	-0.0753013	0.752365	0.899855	ERAD
Dnajb2	-0.0768073	0.747565	0.898071	Protein folding
Tbc1d22b	-0.0768073	0.747565	0.898071	Trafficking regulation
Arfip2	-0.0783133	0.742774	0.898071	Trafficking regulation
Sec61a2	-0.0798194	0.737993	0.896488	Translocation
Man1c1	-0.0858435	0.71896	0.883247	Golgi glycosylation
LOC100765573	-0.0872482	0.714544	0.879812	Dolichol pathway
Vti1b	-0.0933736	0.695391	0.86889	Post-Golgi trafficking
Trappc3	-0.0993977	0.676728	0.858559	COPII
Hspa1a	-0.0996142	0.67606	0.858559	ERAD
Ssr4	-0.100904	0.672089	0.858559	Translocation
Rab24	-0.10241	0.667462	0.854793	Post-Golgi trafficking
Ube2d1	-0.10241	0.667462	0.854793	ERAD
Arf4	-0.103916	0.662847	0.852905	Trafficking regulation
LOC100767156	-0.106928	0.653651	0.843071	ERAD
Ppia	-0.106928	0.653651	0.843071	Protein folding
LOC100763290	-0.109016	0.647305	0.842894	Translocation
Alg1	-0.10994	0.644504	0.841263	Dolichol pathway
Arfgap1	-0.111446	0.639948	0.841263	Trafficking regulation
Rer1	-0.115964	0.626356	0.837713	COPI
Copz2	-0.120482	0.612879	0.834069	COPI
Vamp2	-0.120482	0.612879	0.834069	Post-Golgi trafficking
Tbc1d21	-0.125746	0.597327	0.82742	Trafficking regulation
LOC103161457	-0.126506	0.595095	0.826436	ERAD
Man2a2	-0.126506	0.595095	0.826436	Golgi glycosylation
Nckipsd	-0.126506	0.595095	0.826436	Trafficking regulation
Micall2	-0.138554	0.560191	0.802596	Trafficking regulation
Rab6b	-0.13946	0.557605	0.802596	Post-Golgi trafficking
Spcs3	-0.14006	0.555893	0.802596	Translocation
Snap25	-0.140509	0.554615	0.802596	Post-Golgi trafficking
Rab33b	-0.141566	0.551609	0.802596	Post-Golgi trafficking
Tbc1d13	-0.143072	0.547341	0.801094	Trafficking regulation
Galntl6	-0.143149	0.547125	0.801094	Golgi glycosylation
Pigq	-0.144578	0.543087	0.799177	GPI biosynthesis
Rab10	-0.144578	0.543087	0.799177	Post-Golgi trafficking
Galnt10	-0.147591	0.534625	0.793174	Golgi glycosylation
Lman1l	-0.148448	0.532228	0.793174	COPII
Has3	-0.152109	0.522048	0.783072	Golgi glycosylation
Tmed8	-0.156627	0.509611	0.777301	Post-Golgi trafficking
Arf5	-0.159639	0.5014	0.773466	Trafficking regulation
Vamp3	-0.162651	0.493253	0.767439	Post-Golgi trafficking
Arhgap5	-0.164157	0.489204	0.767439	Trafficking regulation
Mon1a	-0.164157	0.489204	0.767439	Trafficking regulation
Tram1	-0.170181	0.473173	0.755685	Translocation
Rab29	-0.176205	0.457411	0.737015	Post-Golgi trafficking
Sec61b	-0.182229	0.441922	0.718454	Translocation
Stub1	-0.185241	0.434282	0.710287	ERAD
Rab8b	-0.186747	0.430488	0.706209	Post-Golgi trafficking
Rabgap1	-0.186747	0.430488	0.706209	Trafficking regulation
Pomt1	-0.194277	0.411786	0.687999	ER glycosylation
Bet1l	-0.195783	0.408099	0.687999	COPII
Arfgef1	-0.198795	0.40078	0.682205	Trafficking regulation
Capn1	-0.198795	0.40078	0.682205	ER calcium homeostasis
Snap47	-0.206326	0.3828	0.659875	Post-Golgi trafficking
Ap1g1	-0.207832	0.379259	0.659875	Post-Golgi trafficking
Rab27b	-0.207832	0.379259	0.659875	Post-Golgi trafficking
Sar1a	-0.209338	0.375737	0.658146	COPII
Trappc6a	-0.209338	0.375737	0.658146	COPII
Vamp5	-0.210844	0.372233	0.658146	Post-Golgi trafficking
Git1	-0.21235	0.368748	0.658146	Trafficking regulation
Pgap1	-0.213856	0.365281	0.658146	GPI biosynthesis
Rab8a	-0.215362	0.361833	0.658146	Post-Golgi trafficking
Appl2	-0.218374	0.354994	0.653429	Trafficking regulation
Galnt8	-0.219151	0.35324	0.653429	Golgi glycosylation
Pdia2	-0.219151	0.35324	0.653429	Protein folding
Rab5a	-0.221386	0.348229	0.653429	Post-Golgi trafficking
Bnip1	-0.222892	0.344875	0.652499	COPI
Vamp8	-0.222892	0.344875	0.652499	Post-Golgi trafficking
Sytl2	-0.224398	0.34154	0.650724	Trafficking regulation
Uggt1	-0.22741	0.334927	0.647207	Protein folding
Ssr3	-0.228916	0.331649	0.645467	Translocation
LOC100761811	-0.230422	0.32839	0.641423	ER glycosylation
Ctbp1	-0.231928	0.325149	0.637387	Trafficking regulation
LOC100773511	-0.231928	0.325149	0.637387	Protein folding
Trappc2	-0.233434	0.321928	0.637387	COPII
Tbc1d4	-0.23494	0.318726	0.637387	Trafficking regulation
Map2k7	-0.237952	0.31238	0.630608	UPR
Srp14	-0.245482	0.29685	0.603706	Translocation
Pigx	-0.256024	0.275916	0.577919	GPI biosynthesis
Asap3	-0.25753	0.273003	0.577919	Trafficking regulation
Repin1	-0.266567	0.255928	0.551463	Trafficking regulation
Tbc1d16	-0.268073	0.253149	0.54984	Trafficking regulation
Rad23a	-0.271085	0.24765	0.548874	ERAD
Use1	-0.272591	0.24493	0.547312	COPI
Ap1m1	-0.274097	0.242228	0.543513	Post-Golgi trafficking
LOC100766962	-0.275603	0.239546	0.539725	COPII
Ube2e3	-0.280121	0.231615	0.537466	ERAD
Rab2a	-0.286145	0.221308	0.52248	COPI
Pomt2	-0.290663	0.213778	0.513636	ER glycosylation
Uba5	-0.290663	0.213778	0.513636	ERAD
Exoc5	-0.293675	0.208854	0.513636	Post-Golgi trafficking
Dnajb9	-0.295181	0.206419	0.513636	ERAD
Stx16	-0.301205	0.196872	0.494914	Post-Golgi trafficking
Skp1	-0.302711	0.194532	0.491306	ERAD
Trappc5	-0.304217	0.192211	0.487712	COPII
Gpr21	-0.304676	0.191507	0.487712	Trafficking regulation
Rab21	-0.305723	0.189908	0.487712	Post-Golgi trafficking
Vamp4	-0.305723	0.189908	0.487712	Post-Golgi trafficking
Stx1a	-0.311747	0.180884	0.483841	COPI
Ube2j2	-0.323796	0.163718	0.446728	ERAD
Dpm1	-0.32982	0.155571	0.430994	ER glycosylation
Rab39b	-0.331326	0.153578	0.427657	Post-Golgi trafficking
Rab17	-0.332836	0.151599	0.426519	Post-Golgi trafficking
Psd2	-0.335452	0.148212	0.419161	Trafficking regulation
Fbxo2	-0.338688	0.144094	0.40965	ERAD
Gga3	-0.341868	0.140128	0.402591	Post-Golgi trafficking
Pick1	-0.341868	0.140128	0.402591	Trafficking regulation
Tbc1d17	-0.341868	0.140128	0.402591	Trafficking regulation
Rab4a	-0.346386	0.134625	0.397291	Post-Golgi trafficking
Abo	-0.356497	0.122867	0.374814	Golgi glycosylation
Ap3s1	-0.356928	0.122382	0.374814	Post-Golgi trafficking
Pigp	-0.356928	0.122382	0.374814	GPI biosynthesis
Rab25	-0.364688	0.113893	0.371122	Post-Golgi trafficking
Rab14	-0.365964	0.112539	0.371122	Post-Golgi trafficking
Pigf	-0.368976	0.109388	0.371122	GPI biosynthesis
Tmx1	-0.370482	0.107837	0.370605	Protein folding
Rnf5	-0.375	0.103279	0.36181	ERAD
Srp19	-0.384037	0.094585	0.349385	Translocation
Psd	-0.385543	0.0931898	0.346589	Trafficking regulation
Rfwd2	-0.393073	0.0864391	0.325947	Trafficking regulation
Uba7	-0.393073	0.0864391	0.325947	ERAD
Ube2g1	-0.394579	0.0851334	0.325947	ERAD
Rab3a	-0.412651	0.0705804	0.299415	Post-Golgi trafficking
Rab13	-0.417169	0.0672528	0.292146	Post-Golgi trafficking
Gmcl1	-0.427711	0.0599481	0.269023	Trafficking regulation
Ube2d2	-0.427711	0.0599481	0.269023	ERAD
Clta	-0.442772	0.0505753	0.245069	Post-Golgi trafficking
Vamp1	-0.442772	0.0505753	0.245069	Post-Golgi trafficking
Yod1	-0.442772	0.0505753	0.245069	ERAD
Exoc7	-0.451808	0.0455168	0.228848	Post-Golgi trafficking
Mical1	-0.451808	0.0455168	0.228848	Trafficking regulation
LOC100760666	-0.459338	0.0416066	0.219343	ERAD
Galnt13	-0.474398	0.0345689	0.187709	Golgi glycosylation
Has2	-0.477186	0.0333749	0.186831	Golgi glycosylation
Ap1s2	-0.518073	0.019286	0.143791	Post-Golgi trafficking
Pigm	-0.524097	0.0176909	0.135298	GPI biosynthesis
Arf6	-0.540663	0.0138418	0.112181	Trafficking regulation
Derl2	-0.658133	0.00160751	0.0321315	ERAD
A3galt2				Golgi glycosylation
Agap2				Trafficking regulation
Agr2				Protein folding
B4galnt2				Golgi glycosylation
Dpp6				Golgi glycosylation
Erp27				Protein folding
Fam71b				Trafficking regulation
Galnt12				Golgi glycosylation
Galnt14				Golgi glycosylation
Galnt15				Golgi glycosylation
Galntl5				Golgi glycosylation
Gyltl1b				Golgi glycosylation
Iqsec3				Trafficking regulation
Kcna6				Golgi glycosylation
LOC100757909				UPR
LOC100761532				Golgi glycosylation
LOC100766431				Translocation
LOC100766720				Translocation
Mgat4c				Golgi glycosylation
Mir484				Trafficking regulation
Pdilt				Protein folding
Psd4				Trafficking regulation
Rab11fip1				Trafficking regulation
Rab15				Post-Golgi trafficking
Rab39a				Post-Golgi trafficking
Rab3c				Post-Golgi trafficking
Rab9b				Post-Golgi trafficking
Sgsm1				Trafficking regulation
Stx19				Post-Golgi trafficking
Stx1b				Post-Golgi trafficking
Tbc1d30				Trafficking regulation
Tbc1d9				Trafficking regulation
Ubqln3				ERAD
Wdr38				Trafficking regulation
