## Supplementary Data 9 for "Deciphering the determinants of recombinant protein yield across the human secretome"

### Sheet: Sheet 1
task	estimate	p.value	FDR	System	Subsystem
Alanine synthesis	0.508467	0.00485647	0.0491145	AMINO ACIDS METABOLISM	ALANINE METABOLISM
Alanine degradation	0.309099	0.10277	0.192694	AMINO ACIDS METABOLISM	ALANINE METABOLISM
Arginine synthesis	0.454334	0.0132898	0.0527502	AMINO ACIDS METABOLISM	ARGININE METABOLISM
Arginine degradation	0.480142	0.00838786	0.0491145	AMINO ACIDS METABOLISM	ARGININE METABOLISM
Synthesis of arginine from glutamine	0.233178	0.223476	0.319252	AMINO ACIDS METABOLISM	ARGININE METABOLISM
Synthesis of creatine from arginine	0.211158	0.271526	0.362034	AMINO ACIDS METABOLISM	ARGININE METABOLISM
Asparagine synthesis	0.50595	0.00510759	0.0491145	AMINO ACIDS METABOLISM	ASPARAGINE METABOLISM
Asparagine degradation	0.324962	0.0854271	0.170854	AMINO ACIDS METABOLISM	ASPARAGINE METABOLISM
Synthesis of aspartate from glutamine	0.4444	0.0157249	0.0527502	AMINO ACIDS METABOLISM	ASPARTATE METABOLISM
Aspartate synthesis	0.450189	0.0142646	0.0527502	AMINO ACIDS METABOLISM	ASPARTATE METABOLISM
Aspartate degradation	0.387133	0.0380087	0.0950218	AMINO ACIDS METABOLISM	ASPARTATE METABOLISM
Conversion of aspartate to arginine	-0.2236	0.243618	0.332207	AMINO ACIDS METABOLISM	ASPARTATE METABOLISM
Conversion of aspartate to beta-alanine	-0.430255	0.0198207	0.0572457	AMINO ACIDS METABOLISM	ASPARTATE METABOLISM
Conversion of asparate to asparagine	0.255424	0.181123	0.271685	AMINO ACIDS METABOLISM	ASPARTATE METABOLISM
Cysteine synthesis (need serine and methionine)	0.136952	0.478688	0.582101	AMINO ACIDS METABOLISM	CYSTEINE METABOLISM
Cysteine degradation	0.298875	0.115271	0.205934	AMINO ACIDS METABOLISM	CYSTEINE METABOLISM
Synthesis of taurine from cysteine	-0.515669	0.00419513	0.0491145	AMINO ACIDS METABOLISM	CYSTEINE METABOLISM
Glutamate synthesis	0.504409	0.00526674	0.0491145	AMINO ACIDS METABOLISM	GLUTAMATE METABOLISM
Glutamate degradation	0.453695	0.0134363	0.0527502	AMINO ACIDS METABOLISM	GLUTAMATE METABOLISM
Conversion of glutamate to glutamine	0.296671	0.118107	0.205934	AMINO ACIDS METABOLISM	GLUTAMATE METABOLISM
Conversion of glutamate to proline	0.140827	0.46621	0.582101	AMINO ACIDS METABOLISM	GLUTAMATE METABOLISM
Conversion of GABA into succinate	0.282257	0.137943	0.223692	AMINO ACIDS METABOLISM	GLUTAMATE METABOLISM
Glutamine synthesis	0.464734	0.0110856	0.0527502	AMINO ACIDS METABOLISM	GLUTAMINE METABOLISM
Glutamine degradation	0.434264	0.0185796	0.0572457	AMINO ACIDS METABOLISM	GLUTAMINE METABOLISM
Glutaminolysis (glutamine to lactate)	0.373043	0.046246	0.110113	AMINO ACIDS METABOLISM	GLUTAMINE METABOLISM
Glycine synthesis	0.422298	0.0224864	0.0613266	AMINO ACIDS METABOLISM	GLYCINE METABOLISM
Glycine degradation	0.259192	0.174548	0.268536	AMINO ACIDS METABOLISM	GLYCINE METABOLISM
Conversion of glycine to pyruvate	0.114431	0.554475	0.639779	AMINO ACIDS METABOLISM	GLYCINE METABOLISM
Histidine degradation	0.410087	0.0271431	0.0708081	AMINO ACIDS METABOLISM	HISTIDINE METABOLISM
Conversion of histidine to histamine	-0.121683	0.529478	0.622916	AMINO ACIDS METABOLISM	HISTIDINE METABOLISM
Isoleucine degradation	0.295124	0.120128	0.205934	AMINO ACIDS METABOLISM	ISOLEUCINE METABOLISM
Leucine degradation	0.356788	0.0574442	0.127654	AMINO ACIDS METABOLISM	LEUCINE METABOLISM
Conversion of leucine to acetyl-coA	0.225336	0.239882	0.332207	AMINO ACIDS METABOLISM	LEUCINE METABOLISM
Lysine degradation	0.549054	0.00203882	0.0491145	AMINO ACIDS METABOLISM	LYSINE METABOLISM
Conversion of lysine to L-Saccharopine	-0.0996618	0.606993	0.687161	AMINO ACIDS METABOLISM	LYSINE METABOLISM
Conversion of lysine to L-2-Aminoadipate	0.159205	0.40942	0.522663	AMINO ACIDS METABOLISM	LYSINE METABOLISM
Methionine degradation	0.506014	0.00510114	0.0491145	AMINO ACIDS METABOLISM	METHIONINE METABOLISM
S-adenosyl-L-methionine synthesis	0.134985	0.485084	0.582101	AMINO ACIDS METABOLISM	METHIONINE METABOLISM
Phenylalanine degradation	0.489321	0.00706142	0.0491145	AMINO ACIDS METABOLISM	PHENYLALANINE METABOLISM
Phenylalanine to phenylacetaldehyde	0.353408	0.0600195	0.128613	AMINO ACIDS METABOLISM	PHENYLALANINE METABOLISM
Phenylalanine to phenylacetyl-L-glutaminate	0.348984	0.0635262	0.131433	AMINO ACIDS METABOLISM	PHENYLALANINE METABOLISM
Phenylalanine to tyrosine	0.0514302	0.791046	0.818323	AMINO ACIDS METABOLISM	PHENYLALANINE METABOLISM
Proline synthesis	0.485368	0.00760902	0.0491145	AMINO ACIDS METABOLISM	PROLINE METABOLISM
Proline degradation	0.429581	0.020036	0.0572457	AMINO ACIDS METABOLISM	PROLINE METABOLISM
Synthesis of proline from glutamine	0.287763	0.130099	0.216832	AMINO ACIDS METABOLISM	PROLINE METABOLISM
Serine synthesis	0.444019	0.0158251	0.0527502	AMINO ACIDS METABOLISM	SERINE METABOLISM
Serine degradation	0.313347	0.0978875	0.18946	AMINO ACIDS METABOLISM	SERINE METABOLISM
Threonine degradation	0.370743	0.0477157	0.110113	AMINO ACIDS METABOLISM	THREONINE METABOLISM
Tryptophan degradation	0.476722	0.00893309	0.0491145	AMINO ACIDS METABOLISM	TRYPTOPHAN METABOLISM
Synthesis of kynate from tryptophan	0.0517593	0.789739	0.818323	AMINO ACIDS METABOLISM	TRYPTOPHAN METABOLISM
Synthesis of L-kynurenine from tryptophan	-0.0700233	0.718142	0.769437	AMINO ACIDS METABOLISM	TRYPTOPHAN METABOLISM
Synthesis of N-formylanthranilate from tryptophan	0.019058	0.921833	0.921833	AMINO ACIDS METABOLISM	TRYPTOPHAN METABOLISM
Synthesis of quinolinate from tryptophan	-0.0797291	0.680982	0.742889	AMINO ACIDS METABOLISM	TRYPTOPHAN METABOLISM
Synthesis of serotonin from tryptophan	-0.0953299	0.622784	0.691982	AMINO ACIDS METABOLISM	TRYPTOPHAN METABOLISM
Tyrosine synthesis (need phenylalanine)	0.179147	0.352448	0.459714	AMINO ACIDS METABOLISM	TYROSINE METABOLISM
Tyrosine degradation	0.476289	0.00900432	0.0491145	AMINO ACIDS METABOLISM	TYROSINE METABOLISM
Tyrosine to adrenaline	0.0371723	0.848181	0.862557	AMINO ACIDS METABOLISM	TYROSINE METABOLISM
Tyrosine to acetoacetate and fumarate	0.248541	0.193577	0.283283	AMINO ACIDS METABOLISM	TYROSINE METABOLISM
Valine degradation	0.46176	0.0116821	0.0527502	AMINO ACIDS METABOLISM	VALINE METABOLISM
Valine to succinyl-coA	0.261319	0.170913	0.268536	AMINO ACIDS METABOLISM	VALINE METABOLISM
Oxidative phosphorylation via NADH-coenzyme Q oxidoreductase (COMPLEX I)	0.202247	0.283806	0.343067	ENERGY METABOLISM	OXYDATIVE PHOSPHORYLATION
Oxidative phosphorylation via succinate-coenzyme Q oxidoreductase (COMPLEX II)	0.447213	0.0132193	0.0606324	ENERGY METABOLISM	OXYDATIVE PHOSPHORYLATION
Krebs cycle - oxidative decarboxylation of pyruvate	0.175325	0.354083	0.402367	ENERGY METABOLISM	KREBS CYCLE
Krebs cycle - NADH generation	0.452776	0.0119904	0.0599518	ENERGY METABOLISM	KREBS CYCLE
ATP regeneration from glucose (normoxic conditions) - glycolysis + krebs cycle	0.412727	0.0234111	0.070233	ENERGY METABOLISM	ATP GENERATION
ATP generation from glucose (hypoxic conditions) - glycolysis	0.407655	0.0253464	0.070945	ENERGY METABOLISM	ATP GENERATION
Reactive oxygen species detoxification (H2O2 to H2O)	0.255423	0.173107	0.2352	ENERGY METABOLISM	OXIDATIVE PHOSPHORYLATION & ROS DETOXIFICATION
Presence of the thioredoxin system through the thioredoxin reductase activity	0.176883	0.349756	0.401097	ENERGY METABOLISM	REDOX METABOLISM
Inosine monophosphate synthesis (IMP)	0.364223	0.047847	0.101371	NUCLEOTIDE METABOLISM	IMP SYNTHESIS / PURINE METABOLISM
Cytidine triphosphate synthesis (CTP)	0.398042	0.0293727	0.078119	NUCLEOTIDE METABOLISM	UMP SYNTHESIS
Guanosine triphosphate synthesis (GTP)	0.355101	0.0541534	0.107447	NUCLEOTIDE METABOLISM	IMP SYNTHESIS / PURINE METABOLISM
Uridine triphosphate synthesis (UTP)	0.384247	0.0360443	0.0883439	NUCLEOTIDE METABOLISM	UMP SYNTHESIS
Deoxyadenosine triphosphate synthesis (dATP)	0.373345	0.0421382	0.0924084	NUCLEOTIDE METABOLISM	DEOXYNUCLEOTIDES SYNTHESIS
Deoxycytidine triphosphate synthesis (dCTP)	0.410992	0.0240587	0.070233	NUCLEOTIDE METABOLISM	DEOXYNUCLEOTIDES SYNTHESIS
Deoxyguanosine triphosphate synthesis (dGTP)	0.37824	0.0393076	0.0893354	NUCLEOTIDE METABOLISM	DEOXYNUCLEOTIDES SYNTHESIS
Deoxyuridine triphosphate synthesis (dUTP)	0.422071	0.020163	0.070233	NUCLEOTIDE METABOLISM	DEOXYNUCLEOTIDES SYNTHESIS
Deoxythymidine triphosphate synthesis (dTTP)	0.375348	0.0409612	0.0914312	NUCLEOTIDE METABOLISM	DEOXYNUCLEOTIDES SYNTHESIS
AMP salvage from adenine	0.0171321	0.928402	0.943498	NUCLEOTIDE METABOLISM	SALVAGE
IMP salvage from hypoxanthine	-0.0618534	0.745408	0.782991	NUCLEOTIDE METABOLISM	SALVAGE
GMP salvage from guanine	-0.0618534	0.745408	0.782991	NUCLEOTIDE METABOLISM	SALVAGE
3'-Phospho-5'-adenylyl sulfate synthesis	0.495494	0.0053657	0.0484985	NUCLEOTIDE METABOLISM	COFACTOR
Degradation of adenine to urate	0.144844	0.445063	0.492326	NUCLEOTIDE METABOLISM	PURINE CATABOLISM
Degradation of guanine to urate	0.0551786	0.772119	0.804291	NUCLEOTIDE METABOLISM	PURINE CATABOLISM
Degradation of cytosine	0.415174	0.0225216	0.070233	NUCLEOTIDE METABOLISM	PYRIMIDINE CATABOLISM
Degradation of uracil	0.415174	0.0225216	0.070233	NUCLEOTIDE METABOLISM	PYRIMIDINE CATABOLISM
Gluconeogenesis from pyruvate	0.425854	0.0189585	0.070233	CARBOHYDRATES METABOLISM	GLUCONEOGENESIS
Gluconeogenesis from Lactate	0.413839	0.0230033	0.070233	CARBOHYDRATES METABOLISM	GLUCONEOGENESIS
Gluconeogenesis from Glycerol	0.344643	0.0621699	0.117746	CARBOHYDRATES METABOLISM	GLUCONEOGENESIS
Gluconeogenesis from Alanine	0.392257	0.0320365	0.0817257	CARBOHYDRATES METABOLISM	GLUCONEOGENESIS
Gluconeogenesis from Glutamine	0.390255	0.0330029	0.0825072	CARBOHYDRATES METABOLISM	GLUCONEOGENESIS
Ethanol to acetaldehyde	0.0663033	0.727757	0.777519	CARBOHYDRATES METABOLISM	GLYCOLYSIS/GLUCONEOGENESIS
Glucose to lactate conversion	0.424121	0.0195027	0.070233	CARBOHYDRATES METABOLISM	PYRUVATE METABOLISM
Malate to pyruvate conversion	0.230949	0.219487	0.279959	CARBOHYDRATES METABOLISM	PYRUVATE METABOLISM
Synthesis of fructose-6-phosphate from erythrose-4-phosphate (HMP shunt)	0.551118	0.0015975	0.0316734	CARBOHYDRATES METABOLISM	PENTOSE PHOSPHATE PATHWAY
Synthesis of ribose-5-phosphate	0.420338	0.0207356	0.070233	CARBOHYDRATES METABOLISM	PENTOSE PHOSPHATE PATHWAY
Glycogen biosynthesis	0.39248	0.0319305	0.0817257	CARBOHYDRATES METABOLISM	GLYCOGEN METABOLISM
Glycogen degradation	0.319502	0.0852396	0.15007	CARBOHYDRATES METABOLISM	GLYCOGEN METABOLISM
Fructose degradation (to glucose-3-phosphate)	0.264768	0.157376	0.226114	CARBOHYDRATES METABOLISM	FRUCTOSE METABOLISM
Fructose to glucose conversion (via fructose-6-phosphate)	0.379575	0.0385627	0.0893354	CARBOHYDRATES METABOLISM	FRUCTOSE METABOLISM
UDP-glucose synthesis	0.165981	0.380711	0.428729	CARBOHYDRATES METABOLISM	NUCLEOTIDE SUGAR
UDP-galactose synthesis	0.0358216	0.850935	0.879065	CARBOHYDRATES METABOLISM	NUCLEOTIDE SUGAR
UDP-glucuronate synthesis	0.255868	0.172334	0.2352	CARBOHYDRATES METABOLISM	NUCLEOTIDE SUGAR
GDP-L-fucose synthesis	0.229836	0.221778	0.280023	CARBOHYDRATES METABOLISM	FUCOSE METABOLISM
Mannose degradation (to fructose-6-phosphate)	0.546668	0.00177371	0.0316734	CARBOHYDRATES METABOLISM	MANNOSE METABOLISM
GDP-mannose synthesis	0.410724	0.0241602	0.070233	CARBOHYDRATES METABOLISM	MANNOSE METABOLISM
UDP-N-acetyl D-galactosamine synthesis	0.312159	0.0930784	0.159381	CARBOHYDRATES METABOLISM	AMINO SUGARS METABOLISM
CMP-N-acetylneuraminate synthesis	0.305707	0.100408	0.167347	CARBOHYDRATES METABOLISM	AMINO SUGARS METABOLISM
N-Acetylglucosamine synthesis	0.221431	0.239611	0.299085	CARBOHYDRATES METABOLISM	AMINO SUGARS METABOLISM
Glucuronate synthesis (via inositol)	0.321949	0.082742	0.14896	CARBOHYDRATES METABOLISM	PENTOSE AND GLUCURONATE INTERCONVERSION
Glucuronate synthesis (via udp-glucose)	0.255868	0.172334	0.2352	CARBOHYDRATES METABOLISM	PENTOSE AND GLUCURONATE INTERCONVERSION
Synthesis of acetone	0.494882	0.00543183	0.0484985	CARBOHYDRATES METABOLISM	KETOGENESIS
(R)-3-Hydroxybutanoate synthesis	0.508622	0.00410436	0.0484985	CARBOHYDRATES METABOLISM	KETOGENESIS
Synthesis of inositol	0.359106	0.0513085	0.103445	CARBOHYDRATES METABOLISM	PHOSPHATE INOSITOL METABOLISM
Inositol as input for glucuronate-xylulose pathway	0.349761	0.0581384	0.113551	CARBOHYDRATES METABOLISM	PHOSPHATE INOSITOL METABOLISM
Synthesis of phosphatidylinositol from inositol	0.37824	0.0393076	0.0893354	CARBOHYDRATES METABOLISM	PHOSPHATE INOSITOL METABOLISM
Conversion of 1-phosphatidyl-1D-myo-inositol 4,5-bisphosphate to 1D-myo-inositol 1,4,5-trisphosphate	0.258983	0.166988	0.234534	CARBOHYDRATES METABOLISM	PHOSPHATE INOSITOL METABOLISM
Starch degradation	-0.13251	0.485155	0.531968	CARBOHYDRATES METABOLISM	STARCH DEGRADATION
Link between glyoxylate metabolism and pentose phosphate pathway (Xylulose to glycolate)	0.310379	0.0950585	0.160572	CARBOHYDRATES METABOLISM	GLYOXYLATE METABOLISM
Synthesis of methylglyoxal	0.460785	0.0103898	0.0583354	CARBOHYDRATES METABOLISM	METHYLGLYOXAL METABOLISM
beta-Alanine synthesis	0.456609	0.0112004	0.0583354	AMINO ACIDS METABOLISM	BETA-ALANINE METABOLISM
beta-Alanine degradation	0.445656	0.0135817	0.0606324	AMINO ACIDS METABOLISM	BETA-ALANINE METABOLISM
Conversion of carnosine to beta-alanine	0.5549	0.00145989	0.0316734	AMINO ACIDS METABOLISM	BETA-ALANINE METABOLISM
Beta-alanine to 3-oxopropanoate	0.249927	0.182862	0.240608	AMINO ACIDS METABOLISM	BETA-ALANINE METABOLISM
Glutathionate synthesis	0.29703	0.11094	0.182467	AMINO ACIDS METABOLISM	GLUTATHIONE METABOLISM
Homocysteine synthesis (need methionine)	0.177995	0.346685	0.401097	AMINO ACIDS METABOLISM	HOMOCYSTEINE METABOLISM
Homocysteine degradation	0.196907	0.296979	0.350211	AMINO ACIDS METABOLISM	HOMOCYSTEINE METABOLISM
Ornithine degradation	0.48259	0.00691401	0.0520645	AMINO ACIDS METABOLISM	ORNITHINE METABOLISM
Synthesis of ornithine from glutamine	0.195572	0.300332	0.350855	AMINO ACIDS METABOLISM	ORNITHINE METABOLISM
Synthesis of spermidine from ornithine	0.328179	0.0766376	0.142981	AMINO ACIDS METABOLISM	ORNITHINE METABOLISM
Hydroxymethylglutaryl-CoA synthesis	0.496162	0.0052944	0.0484985	LIPIDS METABOLISM	CHOLESTEROL METABOLISM
Cholesterol synthesis	0.232506	0.216307	0.278747	LIPIDS METABOLISM	CHOLESTEROL METABOLISM
Acetoacetate synthesis	0.494882	0.00543183	0.0484985	LIPIDS METABOLISM	CHOLESTEROL METABOLISM
Mevalonate synthesis	0.265881	0.155573	0.226114	LIPIDS METABOLISM	CHOLESTEROL METABOLISM
Farnesyl-pyrophosphate synthesis	0.111247	0.558376	0.60693	LIPIDS METABOLISM	CHOLESTEROL METABOLISM
Glycerol-3-phosphate synthesis	0.197352	0.295867	0.350211	LIPIDS METABOLISM	GLYCEROPHOSPHOLIPID METABOLISM
Phosphatidyl-choline synthesis	0.438758	0.0152876	0.0658949	LIPIDS METABOLISM	GLYCEROPHOSPHOLIPID METABOLISM
Phosphatidyl-ethanolamine synthesis	0.448993	0.0128151	0.0606324	LIPIDS METABOLISM	GLYCEROPHOSPHOLIPID METABOLISM
Phosphatidyl-serine synthesis	0.48081	0.00715473	0.0520645	LIPIDS METABOLISM	GLYCEROPHOSPHOLIPID METABOLISM
Phosphatidyl-inositol synthesis	0.459895	0.0105583	0.0583354	LIPIDS METABOLISM	GLYCEROPHOSPHOLIPID METABOLISM
Cardiolipin synthesis	0.359328	0.051154	0.103445	LIPIDS METABOLISM	GLYCEROPHOSPHOLIPID METABOLISM
Triacylglycerol synthesis	0.367338	0.0458324	0.0987768	LIPIDS METABOLISM	TRIACYLGLYCEROL METABOLISM
Sphingomyelin synthesis	0.478807	0.00743399	0.0520645	LIPIDS METABOLISM	SPHINGOLIPID METABOLISM
Ceramide synthesis	0.478362	0.00749728	0.0520645	LIPIDS METABOLISM	SPHINGOLIPID METABOLISM
Palmitate synthesis	0.614931	0.00029924	0.0169097	LIPIDS METABOLISM	FATTY ACID METABOLISM
Palmitate degradation	0.293025	0.11607	0.188425	LIPIDS METABOLISM	FATTY ACID METABOLISM
Palmitolate synthesis	0.617866	0.000274639	0.0169097	LIPIDS METABOLISM	FATTY ACID METABOLISM
Palmitolate degradation	0.250556	0.181726	0.240608	LIPIDS METABOLISM	FATTY ACID METABOLISM
cis-vaccenic acid degradation	0.289242	0.121075	0.189647	LIPIDS METABOLISM	FATTY ACID METABOLISM
Elaidate degradation	0.289242	0.121075	0.189647	LIPIDS METABOLISM	FATTY ACID METABOLISM
Linolenate degradation	0.273	0.144389	0.212337	LIPIDS METABOLISM	FATTY ACID METABOLISM
Linoleate degradation	0.28902	0.121374	0.189647	LIPIDS METABOLISM	FATTY ACID METABOLISM
gamma-Linolenate degradation	0.273	0.144389	0.212337	LIPIDS METABOLISM	FATTY ACID METABOLISM
Arachidonate synthesis	0.593837	0.00054111	0.0169097	LIPIDS METABOLISM	FATTY ACID METABOLISM
Arachidonate degradation	0.360218	0.0505397	0.103445	LIPIDS METABOLISM	FATTY ACID METABOLISM
Synthesis of malonyl-coa	0.512182	0.00380974	0.0484985	LIPIDS METABOLISM	FATTY ACID METABOLISM
Synthesis of palmitoyl-CoA	0.594282	0.000534616	0.0169097	LIPIDS METABOLISM	FATTY ACID METABOLISM
Taurochenodeoxycholate synthesis	0.220492	0.241661	0.299085	LIPIDS METABOLISM	BILE ACID SYNTHESIS
Glycochenodeoxycholate synthesis	0.282123	0.130925	0.199581	LIPIDS METABOLISM	BILE ACID SYNTHESIS
tauro-cholate synthesis	0.20158	0.285432	0.343067	LIPIDS METABOLISM	BILE ACID SYNTHESIS
glyco-cholate synthesis	0.20158	0.285432	0.343067	LIPIDS METABOLISM	BILE ACID SYNTHESIS
Synthesis of thromboxane from arachidonate	0.276338	0.139352	0.209867	LIPIDS METABOLISM	EICOSANOID METABOLISM
Synthesis of galactosyl glucosyl ceramide (link with ganglioside metabolism)	0.516186	0.00350016	0.0484985	LIPIDS METABOLISM	GANGLIOSIDE METABOLISM
Synthesis of glucocerebroside	0.321282	0.0834176	0.14896	LIPIDS METABOLISM	GANGLIOSIDE METABOLISM
Synthesis of globoside (link with globoside metabolism)	0.325731	0.0789929	0.145208	LIPIDS METABOLISM	GLOBOSIDE METABOLISM
NAD synthesis from nicotinamide	0.407164	0.0255402	0.070945	VITAMIN & COFACTOR METABOLISM	COENZYME NAD BIOSYNTHESIS
FAD synthesis	-0.0077873	0.967423	0.967423	VITAMIN & COFACTOR METABOLISM	COENZYME FAD BIOSYNTHESIS
Synthesis of coenzyme A	0.261208	0.163243	0.231879	VITAMIN & COFACTOR METABOLISM	COENZYME A BIOSYNTHESIS
Synthesis of ubiquinone from tyrosine	-0.0300401	0.874788	0.896299	VITAMIN & COFACTOR METABOLISM	UBIQUINONE 10 BIOSYNTHESIS
Tetrahydrofolate synthesis	0.252753	0.177799	0.238977	VITAMIN & COFACTOR METABOLISM	FOLATE METABOLISM
Pyridoxal-phosphate synthesis	0.315497	0.0894502	0.155295	VITAMIN & COFACTOR METABOLISM	VITAMIN B6 METABOLISM
Synthesis of bilirubin	0.104918	0.581109	0.626195	VITAMIN & COFACTOR METABOLISM	HEME METABOLISM
Heme synthesis	0.427411	0.0184802	0.070233	VITAMIN & COFACTOR METABOLISM	HEME METABOLISM
Phosphatidyl-inositol to glucosaminyl-acylphosphatidylinositol	-0.0106797	0.955333	0.963037	VITAMIN & COFACTOR METABOLISM	GPI ANCHOR BIOSYNTHESIS
Glucosaminyl-acylphosphatidylinositoll to deacylated-glycophosphatidylinositol (GPI)-anchored protein	0.242964	0.195766	0.254904	GLYCAN METABOLISM	GPI ANCHOR BIOSYNTHESIS
Degradation of n2m2nmasn	0.3818	0.0373464	0.0893354	GLYCAN METABOLISM	N-GLYCAN METABOLISM
Biosynthesis of m4mpdol_U	0.285683	0.125929	0.194335	GLYCAN METABOLISM	N-GLYCAN METABOLISM
Biosynthesis of g3m8masn	0.152631	0.420701	0.469532	GLYCAN METABOLISM	N-GLYCAN METABOLISM
Degradation of s2l2fn2m2masn	0.345311	0.061632	0.117746	GLYCAN METABOLISM	N-GLYCAN METABOLISM
Biosynthesis of core2 (beta-D-Galactosyl-1,3-(N-acetyl-beta-D-glucosaminyl-1,6)-N-acetyl-D-galactosaminyl-R)	0.457226	0.0110775	0.0583354	GLYCAN METABOLISM	O-GLYCAN METABOLISM
Biosynthesis of core4 (N-Acetyl-beta-D-glucosaminyl-1,6-(N-acetyl-beta-D-glucosaminyl-1,3)-N-acetyl-D-galactosaminyl-R)	0.457226	0.0110775	0.0583354	GLYCAN METABOLISM	O-GLYCAN METABOLISM
Biosynthesis of Tn_antigen (Glycoprotein N-acetyl-D-galactosamine)	0.418734	0.0212774	0.070233	GLYCAN METABOLISM	O-GLYCAN METABOLISM
Keratan sulfate biosynthesis from O-glycan (core 2-linked)	0.418067	0.0215063	0.070233	GLYCAN METABOLISM	KERATAN SULFATE METABOLISM
Keratan sulfate biosynthesis from O-glycan (core 4-linked)	0.418067	0.0215063	0.070233	GLYCAN METABOLISM	KERATAN SULFATE METABOLISM
Keratan sulfate degradation	0.400267	0.0283974	0.0771669	GLYCAN METABOLISM	KERATAN SULFATE METABOLISM
Keratan sulfate biosynthesis from N-glycan	0.47369	0.00818992	0.0538811	GLYCAN METABOLISM	KERATAN SULFATE METABOLISM
