## Supplementary Data 12 for "Deciphering the determinants of recombinant protein yield across the human secretome"

### Sheet: subsystems
gene	rho	pval
Post-Golgi trafficking	0.114422	0.280153
Golgi glycosylation	0.186663	0.0764545
COPII	0.134855	0.202493
Trafficking regulation	0.152007	0.150325
COPI	0.168093	0.11123
Protein folding	0.209716	0.0460264
ERAD	0.122815	0.246139
GPI biosynthesis	0.192571	0.0674333
ER glycosylation	0.184799	0.0794921
Dolichol pathway	0.140604	0.183732
ER calcium homeostasis	0.101458	0.338599
UPR	0.148671	0.15959
Translocation	0.141783	0.180048

### Sheet: genes
gene	rho	pval	padj	Subsystem
A3galt2	0.116373	0.271976	0.51804	Golgi glycosylation
Abo	0.106324	0.315816	0.544402	Golgi glycosylation
Acap1	0.120911	0.253591	0.503729	Trafficking regulation
Acap2	0.145549	0.168636	0.450499	Trafficking regulation
Acap3	0.0395049	0.710051	0.833344	Trafficking regulation
Agap1	0.191536	0.0689484	0.374254	Trafficking regulation
Agap2	0.196378	0.0620911	0.370849	Trafficking regulation
Agap3	0.0578916	0.585703	0.736725	Trafficking regulation
Agr2				Protein folding
Agr3	-0.291638	0.00503415	0.28816	Protein folding
Akap10	0.0290971	0.784246	0.86949	Trafficking regulation
Alg1	0.127863	0.227108	0.489372	Dolichol pathway
Alg11	0.067296	0.526206	0.699309	Dolichol pathway
Alg12	0.146967	0.164482	0.45012	Dolichol pathway
Alg13	0.0673995	0.525569	0.699309	Dolichol pathway
Alg14	-0.0896802	0.397902	0.616638	Dolichol pathway
Alg2	0.182227	0.0838426	0.376063	Dolichol pathway
Alg3	0.18339	0.0818532	0.376063	ER glycosylation
Alg5	0.0777436	0.463873	0.65157	Dolichol pathway
Alg6	0.130165	0.218785	0.489372	Dolichol pathway
Alg8	0.0655043	0.537303	0.707575	Dolichol pathway
Alg9	0.23945	0.0222546	0.31844	Dolichol pathway
Amfr	0.13671	0.196295	0.467492	ERAD
Ankfy1	0.128859	0.223482	0.489372	Trafficking regulation
Ap1b1	0.212837	0.0428117	0.350663	Post-Golgi trafficking
Ap1g1	0.17307	0.100888	0.382703	Post-Golgi trafficking
Ap1m1	0.0224639	0.83261	0.891776	Post-Golgi trafficking
Ap1s1	-0.0555345	0.601081	0.747687	Post-Golgi trafficking
Ap1s2	0.0746459	0.481922	0.664448	Post-Golgi trafficking
Ap3b1	0.18378	0.081194	0.376063	Post-Golgi trafficking
Ap3b2	-0.0086172	0.935388	0.957578	Post-Golgi trafficking
Ap3d1	0.128373	0.225246	0.489372	Post-Golgi trafficking
Ap3m1	0.129727	0.220352	0.489372	Post-Golgi trafficking
Ap3m2	0.106763	0.313812	0.544402	Post-Golgi trafficking
Ap3s1	-0.0497215	0.639752	0.778527	Post-Golgi trafficking
Appl1	0.169709	0.107784	0.382703	Trafficking regulation
Appl2	0.0201466	0.849663	0.897465	Trafficking regulation
Arap1	0.0505576	0.634127	0.775044	Trafficking regulation
Arap2	0.0530559	0.617444	0.757956	Trafficking regulation
Arap3	0.140071	0.185418	0.460263	Trafficking regulation
Arf1	0.184568	0.0798751	0.376063	COPI
Arf3	0.243941	0.0197955	0.31844	Trafficking regulation
Arf4	0.143296	0.175398	0.459545	Trafficking regulation
Arf5	-0.0483518	0.64901	0.788084	Trafficking regulation
Arf6	0.0841618	0.427683	0.629738	Trafficking regulation
Arfgap1	0.118945	0.261452	0.507581	Trafficking regulation
Arfgap2	0.169757	0.107684	0.382703	Trafficking regulation
Arfgap3	0.134743	0.20287	0.476193	Trafficking regulation
Arfgef1	0.165011	0.118034	0.398749	Trafficking regulation
Arfgef2	0.171732	0.103591	0.382703	Trafficking regulation
Arfip1	0.0870285	0.412056	0.626459	Trafficking regulation
Arfip2	0.02373	0.823324	0.890685	Trafficking regulation
Arhgap1	0.184982	0.0791893	0.376063	Trafficking regulation
Arhgap24	0.0843928	0.426412	0.629738	Trafficking regulation
Arhgap5	0.137769	0.192818	0.467492	Trafficking regulation
Arhgdia	0.147397	0.163237	0.448903	Trafficking regulation
Arhgef1	0.146003	0.167297	0.450194	Trafficking regulation
Arhgef1	0.146003	0.167297	0.450194	Trafficking regulation
Arhgef11	0.204858	0.0514245	0.365561	Trafficking regulation
Arhgef2	0.220514	0.0356922	0.322957	Trafficking regulation
Arhgef6	0.173149	0.100729	0.382703	Trafficking regulation
Arhgef7	0.176247	0.0946909	0.382703	Trafficking regulation
Asap2	0.282498	0.00666555	0.28816	Trafficking regulation
Asap3	0.0644373	0.543966	0.710962	Trafficking regulation
Atf4	0.0169056	0.873628	0.914376	UPR
Atf6	0.19406	0.0653012	0.370849	UPR
Atf6b	0.141369	0.181336	0.459545	UPR
Atxn3	-0.158314	0.133922	0.412805	ERAD
B3gntl1	0.120585	0.254884	0.503729	ER glycosylation
B4galnt1	-0.0234206	0.82559	0.890685	Golgi glycosylation
B4galnt2	0.108348	0.306641	0.542492	Golgi glycosylation
B4galt1	0.276144	0.00805969	0.28816	Golgi glycosylation
B4galt3	0.00784364	0.941177	0.960001	Golgi glycosylation
Bag1	0.12432	0.240355	0.499403	ERAD
Bag2	0.111969	0.290659	0.532875	ERAD
Bak1	0.0811916	0.444226	0.638977	ER calcium homeostasis
Bax	-0.0392261	0.712006	0.833895	ER calcium homeostasis
Bcap31	0.227481	0.0301167	0.318782	ERAD
Bcl2	0.193033	0.066766	0.370849	UPR
Bet1	-0.186249	0.0771213	0.376063	COPII
Bet1l	0.167631	0.112229	0.387037	COPII
Bnip1	-0.12338	0.243955	0.503157	COPI
Calr	0.242038	0.0208075	0.31844	Protein folding
Canx	0.234226	0.025439	0.31844	Protein folding
Capn1	0.0316214	0.766044	0.862778	ER calcium homeostasis
Capn2	0.247198	0.0181616	0.31844	ER calcium homeostasis
Ckap4	0.228055	0.0296926	0.318782	Protein folding
Clta	-0.107709	0.309519	0.544327	Post-Golgi trafficking
Cltb	0.0643656	0.544415	0.710962	Post-Golgi trafficking
Cltc	0.246951	0.0182812	0.31844	Post-Golgi trafficking
Cog4	0.00644213	0.951674	0.966297	Trafficking regulation
Cog6	0.14062	0.183682	0.459545	Trafficking regulation
Copa	0.172034	0.102975	0.382703	COPI
Copb1	0.174925	0.0972319	0.382703	COPI
Copb2	0.148113	0.161178	0.445423	COPI
Cope	0.0557655	0.599567	0.74746	COPI
Copz1	0.276072	0.00807678	0.28816	COPI
Copz2	-0.0153847	0.884916	0.924465	COPI
Cryaa	0.14064	0.183619	0.459545	Protein folding
Cryab	-0.0657671	0.535668	0.707082	ERAD
Ctbp1	0.0247732	0.815692	0.88855	Trafficking regulation
Ctsa	0.197126	0.0610836	0.370849	Golgi glycosylation
Cul1	0.202708	0.0539748	0.368813	ERAD
Cyth1	0.099865	0.346275	0.559828	Trafficking regulation
Cyth2	0.0136169	0.898064	0.934174	Trafficking regulation
Cyth3	0.211284	0.0443867	0.350663	Trafficking regulation
Cyth4	0.0640792	0.546211	0.710962	Trafficking regulation
Dad1	0.186272	0.0770827	0.376063	ER glycosylation
Ddit3	-0.125164	0.237152	0.497749	UPR
Ddost	0.17506	0.0969692	0.382703	ER glycosylation
Derl1	0.189752	0.0716235	0.374254	ERAD
Derl2	-0.032139	0.762327	0.862778	ERAD
Derl3	0.150606	0.154166	0.440089	ERAD
Dnaja1	0.155806	0.140275	0.425374	Protein folding
Dnaja2	0.128421	0.225072	0.489372	Protein folding
Dnajb1	0.196624	0.0617581	0.370849	Protein folding
Dnajb11	0.181001	0.0859825	0.377165	Protein folding
Dnajb12	0.127393	0.228835	0.489372	Protein folding
Dnajb2	0.233629	0.0258266	0.31844	Protein folding
Dnajb9	-0.0121994	0.908627	0.94177	ERAD
Dnajc1	0.191409	0.0691368	0.374254	Protein folding
Dnajc10	0.159843	0.130159	0.41239	ERAD
Dnajc3	0.163625	0.121196	0.400142	Protein folding
Dnajc5	0.170275	0.106599	0.382703	Protein folding
Dnajc5b	-0.0801086	0.450346	0.641293	Protein folding
Dnajc5g	0.200109	0.0571955	0.368813	Protein folding
Dnajc6	0.0645328	0.543368	0.710962	Post-Golgi trafficking
Dock5	0.160273	0.129115	0.41239	Trafficking regulation
Dolk	0.189808	0.0715387	0.374254	Dolichol pathway
Dolpp1	0.115441	0.275863	0.521075	ER glycosylation
Dpagt1	0.168427	0.11051	0.387037	Dolichol pathway
Dpm1	-0.13104	0.215674	0.488258	ER glycosylation
Dpm2	0.188502	0.0735478	0.375094	ER glycosylation
Dpm3	-0.148742	0.159386	0.445423	ER glycosylation
Dpp6	0.100322	0.344062	0.559505	Golgi glycosylation
Edem1	0.163291	0.121969	0.400142	ERAD
Edem2	0.117758	0.266274	0.511574	ERAD
Edem2	0.117758	0.266274	0.511574	ERAD
Edem3	0.151904	0.150606	0.438978	ERAD
Eif2ak1	0.153759	0.145625	0.43455	UPR
Eif2ak3	0.181869	0.0844634	0.376063	UPR
Eif2ak4	0.17377	0.099495	0.382703	UPR
Eif2s1	0.0853643	0.421087	0.629738	UPR
Erlec1	0.124352	0.240233	0.499403	Protein folding
Ern1	0.188598	0.0733993	0.375094	UPR
Ero1a	0.127274	0.229275	0.489372	Protein folding
Ero1b	0.154651	0.143275	0.429824	Protein folding
Erp27	-0.0280901	0.79154	0.874804	Protein folding
Erp29	0.085635	0.419611	0.629738	Protein folding
Erp44	0.146162	0.16683	0.450194	Protein folding
Evi5	0.203791	0.0526775	0.365561	Trafficking regulation
Evi5l	0.0659582	0.534481	0.707082	Trafficking regulation
Exoc1	0.083477	0.431466	0.633645	Post-Golgi trafficking
Exoc2	0.175252	0.0965993	0.382703	Post-Golgi trafficking
Exoc3	0.0380715	0.720128	0.836552	Post-Golgi trafficking
Exoc5	0.074423	0.483235	0.664448	Post-Golgi trafficking
Exoc6	0.124997	0.237784	0.497749	Trafficking regulation
Exoc6b	0.193447	0.0661724	0.370849	Post-Golgi trafficking
Exoc7	-0.0842972	0.426938	0.629738	Post-Golgi trafficking
Fam71b				Trafficking regulation
Fbxo2	-0.064206	0.545416	0.710962	ERAD
Fbxo8	0.0224161	0.83296	0.891776	Trafficking regulation
Fut8	0.176653	0.0939208	0.382703	Golgi glycosylation
Galnt1	0.120816	0.253969	0.503729	Golgi glycosylation
Galnt10	0.127218	0.229481	0.489372	Golgi glycosylation
Galnt11	0.193049	0.0667431	0.370849	Golgi glycosylation
Galnt12	-0.0882833	0.405322	0.621179	Golgi glycosylation
Galnt13	-0.0573979	0.588909	0.737232	Golgi glycosylation
Galnt14	-0.101531	0.338248	0.557803	Golgi glycosylation
Galnt15	0.0134637	0.899205	0.934174	Golgi glycosylation
Galnt16	-0.041711	0.694639	0.823874	Golgi glycosylation
Galnt18	-0.0456127	0.667686	0.800367	Golgi glycosylation
Galnt2	0.187539	0.0750591	0.375966	Golgi glycosylation
Galnt3	0.127968	0.226723	0.489372	Golgi glycosylation
Galnt5	0.120554	0.255007	0.503729	Golgi glycosylation
Galnt6	-0.0593894	0.576024	0.732285	Golgi glycosylation
Galnt7	0.10821	0.307258	0.542492	Golgi glycosylation
Galnt8	-0.141308	0.181526	0.459545	Golgi glycosylation
Galnt8	-0.141308	0.181526	0.459545	Golgi glycosylation
Galnt9	0.132425	0.210821	0.488258	Golgi glycosylation
Galntl5				Golgi glycosylation
Galntl6	-0.0316788	0.765632	0.862778	Golgi glycosylation
Ganab	0.271	0.00937007	0.292034	Protein folding
Gbf1	0.200495	0.0567082	0.368813	Trafficking regulation
Gbgt1	0.176024	0.0951158	0.382703	Golgi glycosylation
Gga1	0.0786673	0.458564	0.646367	Post-Golgi trafficking
Gga3	0.122432	0.247624	0.503729	Post-Golgi trafficking
Git1	0.0300367	0.777457	0.865539	Trafficking regulation
Git2	0.167527	0.112455	0.387037	Trafficking regulation
Glt1d1	0.0873706	0.410214	0.625353	Golgi glycosylation
Glt8d1	0.193503	0.0660928	0.370849	Golgi glycosylation
Glt8d2	0.148273	0.160723	0.445423	Golgi glycosylation
Gmcl1	0.0592453	0.576952	0.732285	Trafficking regulation
Golga4	0.220593	0.0356239	0.322957	Trafficking regulation
Gosr1	0.100112	0.345078	0.559505	COPII
Gosr2	0.0801007	0.450392	0.641293	COPII
Gpaa1	0.135739	0.199523	0.470304	GPI biosynthesis
Gpld1	0.151179	0.152586	0.438978	Post-Golgi trafficking
Gpr21	0.0344535	0.745773	0.85311	Trafficking regulation
Gxylt1	0.0695655	0.512318	0.692555	Golgi glycosylation
Gxylt2	-0.136714	0.196282	0.467492	Golgi glycosylation
Gyltl1b	-0.0387715	0.7152	0.834473	Golgi glycosylation
Has2	-0.273201	0.00878791	0.290001	Golgi glycosylation
Has3	0.221732	0.0346591	0.322957	Golgi glycosylation
Herpud1	0.00613954	0.953941	0.966297	ERAD
Hsp90aa1	0.164716	0.118701	0.398749	Protein folding
Hsp90b1	0.0844485	0.426105	0.629738	Protein folding
Hspa1a	-0.139309	0.187843	0.464228	ERAD
Hspa2	0.163291	0.121969	0.400142	ERAD
Hspa4l	0.0193865	0.855272	0.900202	ERAD
Hspa5	0.0314621	0.767189	0.862778	Protein folding
Hspa8	0.209501	0.046255	0.350663	Protein folding
Hsph1	0.317401	0.00217207	0.28816	UPR
Hyou1	0.246139	0.0186797	0.31844	Protein folding
Ift27	-0.00496896	0.962716	0.970833	Trafficking regulation
Inpp5b	0.09535	0.368622	0.587491	Trafficking regulation
Inpp5e	0.137897	0.192403	0.467492	Trafficking regulation
Iqsec1	0.141034	0.182382	0.459545	Trafficking regulation
Iqsec2	0.0853961	0.420914	0.629738	Trafficking regulation
Iqsec3	-0.0200644	0.850269	0.897465	Trafficking regulation
Jun	0.0380556	0.72024	0.836552	Trafficking regulation
Kcna6				Golgi glycosylation
Kdelr1	0.241863	0.0209029	0.31844	COPI
Kdelr2	0.189784	0.071575	0.374254	COPI
Kdelr3	0.15309	0.147406	0.437539	COPI
Kif20a	0.0452781	0.669982	0.801407	Trafficking regulation
Kif23	0.0179169	0.866137	0.908909	Trafficking regulation
Large	0.158664	0.133053	0.41239	Golgi glycosylation
Lman1	0.2235	0.0332049	0.322957	COPII
Lman1l	0.104662	0.323483	0.544402	COPII
Lman2	-0.0814544	0.442748	0.638977	COPII
LOC100752556	0.197182	0.061009	0.370849	Post-Golgi trafficking
LOC100754298	0.0211499	0.84227	0.895722	Post-Golgi trafficking
LOC100754666	-0.0335628	0.75213	0.855872	Golgi glycosylation
LOC100754792	0.320968	0.00192201	0.28816	ERAD
LOC100754853	0.127704	0.227693	0.489372	Post-Golgi trafficking
LOC100755455	0.100813	0.341695	0.559505	Post-Golgi trafficking
LOC100756512	0.10837	0.306542	0.542492	Golgi glycosylation
LOC100757909	-0.0248327	0.815256	0.88855	UPR
LOC100758601	-0.0535597	0.614102	0.755508	Trafficking regulation
LOC100760020	0.114995	0.277735	0.52285	COPII
LOC100760153	0.129551	0.220981	0.489372	Protein folding
LOC100760666	0.0366222	0.730365	0.844814	ERAD
LOC100760804	-0.0363313	0.732426	0.845455	ERAD
LOC100761532				Golgi glycosylation
LOC100761811	0.118292	0.264098	0.509138	ER glycosylation
LOC100761941	0.105057	0.321651	0.544402	Translocation
LOC100762938	0.179265	0.0890856	0.378614	Protein folding
LOC100763290	0.0620254	0.559174	0.72615	Translocation
LOC100764449	-0.00864979	0.935144	0.957578	COPII
LOC100765573	-0.0353329	0.739513	0.850136	Dolichol pathway
LOC100766431				Translocation
LOC100766720	-0.0727657	0.493058	0.674249	Translocation
LOC100766861	0.0592453	0.576952	0.732285	ERAD
LOC100766962	0.0701707	0.508646	0.690921	COPII
LOC100767156	0.122759	0.246355	0.503729	ERAD
LOC100769454	0.231505	0.0272462	0.31844	GPI biosynthesis
LOC100773511	-0.00316932	0.976214	0.978724	Protein folding
LOC103161457	0.0271621	0.798279	0.874804	ERAD
LOC103162974	0.109078	0.303371	0.54201	Trafficking regulation
Man1a1	0.206499	0.0495461	0.365561	Golgi glycosylation
Man1a2	0.189513	0.0719881	0.374254	Golgi glycosylation
Man1c1	0.0770189	0.468062	0.65157	Golgi glycosylation
Man2a2	0.201617	0.055308	0.368813	Golgi glycosylation
Map2k7	-0.0617617	0.56085	0.726644	UPR
Map3k5	0.237308	0.0235166	0.31844	UPR
March6	0.240382	0.0217241	0.31844	ERAD
Mcf2l	0.069016	0.515663	0.693704	Trafficking regulation
Mgat1	0.120051	0.257008	0.5059	Golgi glycosylation
Mgat2	0.151307	0.152236	0.438978	Golgi glycosylation
Mgat3	-0.0298036	0.77914	0.865539	Golgi glycosylation
Mgat4b	0.095764	0.366537	0.585832	Golgi glycosylation
Mgat4c				Golgi glycosylation
Mgat5	0.198098	0.0597943	0.370849	Golgi glycosylation
Mical1	-0.073125	0.490919	0.673363	Trafficking regulation
Micalcl	0.0594683	0.575517	0.732285	Trafficking regulation
Micall2	0.116269	0.27241	0.51804	Trafficking regulation
Mir484	0.144464	0.171869	0.45696	Trafficking regulation
Mogs	0.159429	0.13117	0.41239	Protein folding
Mon1a	-0.0358259	0.73601	0.847848	Trafficking regulation
Myo5b	0.0330707	0.75565	0.858137	Trafficking regulation
Napa	0.0466398	0.660659	0.798771	COPII
Napb	-0.0903571	0.394336	0.614507	COPII
Napg	-0.0178293	0.866785	0.908909	COPII
Nckipsd	0.0303712	0.775044	0.865539	Trafficking regulation
Nde1	0.0137124	0.897353	0.934174	Trafficking regulation
Net1	0.285739	0.00604021	0.28816	Trafficking regulation
Ngly1	0.0828877	0.434736	0.635122	ERAD
Nploc4	0.1785	0.0904799	0.381648	ERAD
Nsf	0.31744	0.00216913	0.28816	COPII
Nsfl1c	0.0798857	0.451612	0.641404	ERAD
Ocrl	0.203704	0.0527815	0.365561	Trafficking regulation
Optn	0.0343289	0.746661	0.85311	Trafficking regulation
Os9	0.279663	0.00725874	0.28816	Protein folding
Osgin2	0.0765412	0.470835	0.653808	Trafficking regulation
P4hb	0.264868	0.011173	0.30764	Protein folding
Pak1	0.181909	0.0843943	0.376063	Trafficking regulation
Park2	0.109636	0.300892	0.541027	ERAD
Pdia2	0.081477	0.442621	0.638977	Protein folding
Pdia3	0.224177	0.0326618	0.322957	Protein folding
Pdia4	0.194554	0.0646065	0.370849	Protein folding
Pdia5	0.218077	0.0378359	0.336919	Protein folding
Pdia6	0.251052	0.0163792	0.31844	Protein folding
Pdilt				Protein folding
Pgap1	0.0944501	0.373179	0.589728	GPI biosynthesis
Pick1	-0.060185	0.570914	0.732285	Trafficking regulation
Piga	0.00469822	0.964746	0.970833	GPI biosynthesis
Pigb	0.208139	0.0477246	0.35698	GPI biosynthesis
Pigc	0.0461381	0.664088	0.79947	GPI biosynthesis
Pigf	-0.095119	0.369788	0.587681	GPI biosynthesis
Pigg	0.184369	0.0802066	0.376063	GPI biosynthesis
Pigh	0.0855793	0.419914	0.629738	GPI biosynthesis
Pigk	0.209612	0.0461363	0.350663	GPI biosynthesis
Pigl	0.0809925	0.445348	0.638977	GPI biosynthesis
Pigm	0.100279	0.344269	0.559505	GPI biosynthesis
Pign	0.109859	0.299904	0.540984	GPI biosynthesis
Pigo	0.204803	0.0514893	0.365561	GPI biosynthesis
Pigp	-0.205702	0.0504507	0.365561	GPI biosynthesis
Pigq	0.131908	0.212623	0.488258	GPI biosynthesis
Pigs	0.268985	0.00993208	0.293258	GPI biosynthesis
Pigt	0.187594	0.074971	0.375966	GPI biosynthesis
Pigu	0.193885	0.0655491	0.370849	GPI biosynthesis
Pigv	0.15047	0.154541	0.440089	GPI biosynthesis
Pigx	0.0276	0.795097	0.874804	GPI biosynthesis
Pigz	0.200501	0.0567002	0.368813	GPI biosynthesis
Pik3c3	0.175658	0.0958171	0.382703	Trafficking regulation
Pik3ca	0.140588	0.183782	0.459545	Trafficking regulation
Plaa	0.117097	0.268986	0.51502	ERAD
Plin3	-0.0221135	0.835183	0.892453	Trafficking regulation
Pomt1	0.068817	0.516878	0.693704	ER glycosylation
Pomt2	0.0771463	0.467324	0.65157	ER glycosylation
Ppia	0.0795512	0.453515	0.642479	Protein folding
Prkcsh	0.222242	0.0342345	0.322957	Protein folding
Psd	-0.128938	0.223193	0.489372	Trafficking regulation
Psd2	-0.109377	0.302042	0.541359	Trafficking regulation
Psd3	0.10528	0.320619	0.544402	Trafficking regulation
Psd4				Trafficking regulation
Qsox2	0.157351	0.136336	0.417949	Protein folding
Rab10	0.143455	0.174914	0.459545	Post-Golgi trafficking
Rab11a	0.0804749	0.448271	0.641293	Post-Golgi trafficking
Rab11b	0.0842574	0.427157	0.629738	Post-Golgi trafficking
Rab11fip1				Trafficking regulation
Rab11fip2	0.128333	0.225391	0.489372	Trafficking regulation
Rab11fip3	0.105479	0.3197	0.544402	Trafficking regulation
Rab11fip4	-0.0298468	0.778828	0.865539	Trafficking regulation
Rab11fip5	0.189474	0.072049	0.374254	Trafficking regulation
Rab12	0.115536	0.275463	0.521075	Post-Golgi trafficking
Rab13	0.0572227	0.590049	0.737232	Post-Golgi trafficking
Rab14	0.121564	0.251017	0.503729	Post-Golgi trafficking
Rab15	0.0243231	0.818983	0.890405	Post-Golgi trafficking
Rab17	-0.282478	0.00666965	0.28816	Post-Golgi trafficking
Rab18	0.0410338	0.699357	0.825977	Post-Golgi trafficking
Rab19	0.110643	0.296446	0.538207	Post-Golgi trafficking
Rab1a	0.105925	0.317647	0.544402	COPII
Rab1b	0.295016	0.0045277	0.28816	Post-Golgi trafficking
Rab20	0.0537349	0.612942	0.755508	Post-Golgi trafficking
Rab21	-0.00283486	0.978724	0.978724	Post-Golgi trafficking
Rab22a	0.148488	0.16011	0.445423	Post-Golgi trafficking
Rab23	0.112049	0.290314	0.532875	Post-Golgi trafficking
Rab24	0.186687	0.0764162	0.376063	Post-Golgi trafficking
Rab25	-0.104766	0.323	0.544402	Post-Golgi trafficking
Rab26	0.126763	0.231165	0.489372	Post-Golgi trafficking
Rab27a	-0.0387324	0.715475	0.834473	Post-Golgi trafficking
Rab27b	0.108155	0.307509	0.542492	Post-Golgi trafficking
Rab28	0.00609972	0.954239	0.966297	Post-Golgi trafficking
Rab29	0.0598505	0.57306	0.732285	Post-Golgi trafficking
Rab2a	-0.0273213	0.797122	0.874804	COPI
Rab2b	0.111165	0.29416	0.535792	COPI
Rab30	0.0210703	0.842856	0.895722	Post-Golgi trafficking
Rab31	0.118761	0.262193	0.507581	Post-Golgi trafficking
Rab32	0.0891626	0.400642	0.619174	Post-Golgi trafficking
Rab33a	-0.0343559	0.746469	0.85311	Post-Golgi trafficking
Rab33b	0.0547143	0.606474	0.751064	Post-Golgi trafficking
Rab34	0.144012	0.173226	0.458396	Post-Golgi trafficking
Rab35	0.171246	0.104586	0.382703	Post-Golgi trafficking
Rab36	0.156371	0.138824	0.423261	Post-Golgi trafficking
Rab37	-0.0725118	0.494571	0.674249	Post-Golgi trafficking
Rab38	0.00511667	0.961608	0.970833	Post-Golgi trafficking
Rab39a				Post-Golgi trafficking
Rab39b	0.104286	0.325233	0.544402	Post-Golgi trafficking
Rab3a	0.00870365	0.934741	0.957578	Post-Golgi trafficking
Rab3b	0.0543169	0.609095	0.752649	Post-Golgi trafficking
Rab3c	-0.0932417	0.379352	0.5978	Post-Golgi trafficking
Rab3il1	0.105917	0.317683	0.544402	Trafficking regulation
Rab3ip	0.105423	0.319957	0.544402	Trafficking regulation
Rab40b	0.0724114	0.49517	0.674249	Post-Golgi trafficking
Rab40c	0.086073	0.417228	0.629738	Post-Golgi trafficking
Rab42	-0.00304986	0.97711	0.978724	Post-Golgi trafficking
Rab43	0.138	0.192066	0.467492	Post-Golgi trafficking
Rab44	-0.0207279	0.845378	0.896516	Post-Golgi trafficking
Rab4a	0.13378	0.206148	0.481872	Post-Golgi trafficking
Rab4b	0.118793	0.262064	0.507581	Post-Golgi trafficking
Rab5a	0.0199555	0.851072	0.897465	Post-Golgi trafficking
Rab5b	0.221676	0.0347058	0.322957	Post-Golgi trafficking
Rab5c	0.0792964	0.454967	0.642913	Post-Golgi trafficking
Rab6a	0.130993	0.215843	0.488258	Post-Golgi trafficking
Rab6b	-0.0523338	0.622246	0.762184	Post-Golgi trafficking
Rab7a	0.19508	0.0638735	0.370849	Post-Golgi trafficking
Rab8a	0.0881115	0.40624	0.621179	Post-Golgi trafficking
Rab8b	0.0880876	0.406368	0.621179	Post-Golgi trafficking
Rab9a	-0.0236185	0.824141	0.890685	Post-Golgi trafficking
Rab9b				Post-Golgi trafficking
Rabep1	0.103106	0.330769	0.549306	Trafficking regulation
Rabgap1	0.0463929	0.662345	0.799087	Trafficking regulation
Rabgap1	0.0463929	0.662345	0.799087	Trafficking regulation
Rabgap1l	0.121103	0.252835	0.503729	Trafficking regulation
Rad23a	-0.0478741	0.652253	0.790311	ERAD
Rad23b	0.167687	0.112108	0.387037	ERAD
Ralbp1	0.114079	0.281605	0.523236	Trafficking regulation
Rasef	-0.0100687	0.924534	0.953426	Post-Golgi trafficking
Rbsn	0.135994	0.198673	0.470276	Trafficking regulation
Rbx1	-0.14062	0.183682	0.459545	ERAD
Repin1	0.152143	0.149958	0.438978	Trafficking regulation
Rer1	0.00838513	0.937124	0.957608	COPI
Rft1	0.0995147	0.347978	0.560965	Dolichol pathway
Rfwd2	0.0406595	0.701969	0.827321	Trafficking regulation
Rnf185	0.172345	0.102345	0.382703	ERAD
Rnf5	-0.0745822	0.482297	0.664448	ERAD
Rock1	0.14586	0.167719	0.450194	Trafficking regulation
Rpn1	0.227489	0.0301108	0.318782	ER glycosylation
Rpn2	0.246672	0.0184171	0.31844	ER glycosylation
Rrbp1	0.232243	0.0267452	0.31844	Translocation
Rufy1	0.161882	0.125267	0.408576	Trafficking regulation
Sar1a	0.081757	0.44105	0.638977	COPII
Sar1b	-0.105216	0.320914	0.544402	COPII
Sec11a	0.0575253	0.588081	0.737232	Translocation
Sec11c	-0.0210464	0.843032	0.895722	Translocation
Sec13	-0.214167	0.0415	0.350663	COPII
Sec16a	0.22475	0.0322077	0.322957	COPII
Sec16b	0.155503	0.141056	0.425445	COPII
Sec16b	0.155503	0.141056	0.425445	COPII
Sec23a	0.216612	0.039176	0.343402	COPII
Sec23b	0.167161	0.113254	0.387411	COPII
Sec24a	0.131574	0.213795	0.488258	COPII
Sec24b	0.237626	0.0233252	0.31844	COPII
Sec24c	0.171756	0.103542	0.382703	COPII
Sec24d	0.233621	0.0258318	0.31844	COPII
Sec31a	0.310664	0.00272555	0.28816	COPII
Sec31b	0.0398154	0.707874	0.832531	COPII
Sec61a1	0.232952	0.0262719	0.31844	Translocation
Sec61a2	0.110289	0.298005	0.539292	Translocation
Sec61b	-0.238789	0.0226377	0.31844	Translocation
Sec61g	-0.149563	0.157073	0.445039	Translocation
Sec62	0.101362	0.339057	0.557803	Translocation
Sec63	0.16044	0.128711	0.41239	Translocation
Sel1l	0.148281	0.1607	0.445423	ERAD
Sgsm1				Trafficking regulation
Sgsm3	0.059739	0.573776	0.732285	Trafficking regulation
Sil1	0.146656	0.165386	0.450194	Protein folding
Skp1	-0.126788	0.231072	0.489372	ERAD
Smchd1	0.141631	0.180518	0.459545	Trafficking regulation
Snap23	0.0812712	0.443778	0.638977	Post-Golgi trafficking
Snap25	-0.0674784	0.525083	0.699309	Post-Golgi trafficking
Snap29	0.182936	0.0826253	0.376063	Post-Golgi trafficking
Snap47	-0.0237778	0.822974	0.890685	Post-Golgi trafficking
Spcs1	0.0928177	0.381533	0.599552	Translocation
Spcs2	0.119183	0.260489	0.507581	Translocation
Spcs3	0.0945218	0.372815	0.589728	Translocation
Srp14	-0.275483	0.00821848	0.28816	Translocation
Srp19	-0.210122	0.0455972	0.350663	Translocation
Srp54	0.0906517	0.39279	0.613802	Translocation
Srp68	0.1138	0.28279	0.523236	Translocation
Srp72	0.181909	0.0843943	0.376063	Translocation
Srp9	-0.252525	0.0157389	0.31844	Translocation
Srpra	0.325117	0.00166409	0.28816	Translocation
Ssr1	0.199204	0.0583525	0.370849	Translocation
Ssr2	0.229846	0.0283999	0.318646	Translocation
Ssr3	-0.0307694	0.772174	0.86465	Translocation
Ssr4	-0.1683	0.110784	0.387037	Translocation
Stt3a	0.212304	0.0433475	0.350663	ER glycosylation
Stt3b	0.220753	0.0354876	0.322957	ER glycosylation
Stub1	0.0459231	0.665559	0.799526	ERAD
Stx11	-0.102899	0.331746	0.549306	Post-Golgi trafficking
Stx12	0.104109	0.326059	0.544402	Post-Golgi trafficking
Stx16	0.104547	0.324017	0.544402	Post-Golgi trafficking
Stx17	0.113737	0.283061	0.523236	COPII
Stx18	0.0312153	0.768964	0.862778	COPI
Stx19	0.180579	0.0867277	0.377165	Post-Golgi trafficking
Stx1a	0.174599	0.0978676	0.382703	COPI
Stx1b	0.0448373	0.673011	0.803317	Post-Golgi trafficking
Stx2	0.131343	0.214607	0.488258	COPI
Stx3	0.172361	0.102313	0.382703	COPI
Stx4	0.0271462	0.798395	0.874804	Post-Golgi trafficking
Stx5	0.0340024	0.748991	0.854032	COPII
Stx6	0.140421	0.18431	0.459545	Post-Golgi trafficking
Stx7	0.00457877	0.965642	0.970833	Post-Golgi trafficking
Stx8	0.058672	0.580651	0.735316	COPI
Surf4	0.238009	0.0230972	0.31844	COPII
Svip	-0.091105	0.390418	0.6118	ERAD
Sytl2	0.0120322	0.909874	0.94177	Trafficking regulation
Syvn1	0.10473	0.323165	0.544402	ERAD
Tbc1d1	0.209692	0.0460518	0.350663	Trafficking regulation
Tbc1d10a	0.170426	0.106284	0.382703	Trafficking regulation
Tbc1d10b	0.0773295	0.466264	0.65157	Trafficking regulation
Tbc1d10c	0.0106546	0.920157	0.950659	Trafficking regulation
Tbc1d12	0.113928	0.282248	0.523236	Trafficking regulation
Tbc1d13	0.159819	0.130217	0.41239	Trafficking regulation
Tbc1d14	0.159381	0.131287	0.41239	Trafficking regulation
Tbc1d15	0.0763182	0.472132	0.65399	Trafficking regulation
Tbc1d16	0.179974	0.0878082	0.378614	Trafficking regulation
Tbc1d17	-0.1269	0.230658	0.489372	Trafficking regulation
Tbc1d19	0.179552	0.0885671	0.378614	Trafficking regulation
Tbc1d2	0.0580588	0.584618	0.736725	Trafficking regulation
Tbc1d20	0.131654	0.213515	0.488258	Trafficking regulation
Tbc1d21	0.0312413	0.768777	0.862778	Trafficking regulation
Tbc1d22a	0.131096	0.215477	0.488258	Trafficking regulation
Tbc1d22b	0.185444	0.0784299	0.376063	Trafficking regulation
Tbc1d23	0.121588	0.250923	0.503729	Trafficking regulation
Tbc1d24	0.088661	0.403308	0.621179	Trafficking regulation
Tbc1d2b	0.152517	0.148946	0.438978	Trafficking regulation
Tbc1d30				Trafficking regulation
Tbc1d4	0.170426	0.106284	0.382703	Trafficking regulation
Tbc1d5	0.126072	0.233741	0.492964	Trafficking regulation
Tbc1d7	0.136862	0.195795	0.467492	Trafficking regulation
Tbc1d7	0.136862	0.195795	0.467492	Trafficking regulation
Tbc1d8	0.102859	0.331934	0.549306	Trafficking regulation
Tbc1d9				Trafficking regulation
Tbc1d9b	0.258975	0.013184	0.31844	Trafficking regulation
Tmed10	0.213267	0.0423838	0.350663	COPI
Tmed2	-0.0673836	0.525667	0.699309	COPI
Tmed5	0.111189	0.294056	0.535792	COPI
Tmed8	0.230077	0.0282368	0.318646	Post-Golgi trafficking
Tmx1	0.049825	0.639054	0.778527	Protein folding
Tmx2	0.163912	0.120536	0.400142	Protein folding
Tmx3	0.0900147	0.396138	0.615604	Protein folding
Tmx4	0.123611	0.243067	0.503157	Protein folding
Tor1a	0.14246	0.177957	0.459545	Protein folding
Tram1	0.105519	0.319516	0.544402	Translocation
Trappc1	0.0774489	0.465574	0.65157	COPII
Trappc2	-0.0845042	0.425799	0.629738	COPII
Trappc3	0.0375619	0.723722	0.83886	COPII
Trappc4	0.0595161	0.575209	0.732285	COPII
Trappc5	-0.0965444	0.362626	0.581238	COPII
Trappc6a	-0.137793	0.19274	0.467492	COPII
Trappc6b	-0.0414319	0.696582	0.824435	COPII
Trappc9	0.247166	0.018177	0.31844	COPII
Tusc3	0.170426	0.106284	0.382703	ER glycosylation
Txndc12	0.113761	0.282959	0.523236	Protein folding
Txndc5	0.263801	0.0115159	0.30764	Protein folding
Uba1	0.293734	0.0047143	0.28816	ERAD
Uba5	-0.0816216	0.441809	0.638977	ERAD
Uba7	0.0688966	0.516391	0.693704	ERAD
Ube2d1	0.136997	0.195349	0.467492	ERAD
Ube2d2	0.0435979	0.681554	0.810068	ERAD
Ube2d4	0.159174	0.131795	0.41239	ERAD
Ube2e3	0.100367	0.343845	0.559505	ERAD
Ube2g1	0.118714	0.262386	0.507581	ERAD
Ube2g2	0.0599859	0.572191	0.732285	ERAD
Ube2j1	0.0695973	0.512124	0.692555	ERAD
Ube2j2	-0.0579872	0.585083	0.736725	ERAD
Ube4b	0.215784	0.0399508	0.344806	ERAD
Ubqln1	0.250957	0.0164215	0.31844	ERAD
Ubqln2	0.275499	0.00821462	0.28816	ERAD
Ubqln3	-0.180579	0.0867277	0.377165	ERAD
Ubqln4	0.151522	0.151648	0.438978	ERAD
Ubqlnl	0.141795	0.180011	0.459545	ERAD
Ubxn2a	0.0849661	0.423265	0.629738	ERAD
Ubxn6	0.0264534	0.803435	0.87861	ERAD
Ufd1l	0.0831983	0.433011	0.634253	ERAD
Ugcg	0.113625	0.283536	0.523236	Golgi glycosylation
Uggt1	0.200622	0.0565478	0.368813	Protein folding
Uggt2	0.175761	0.0956185	0.382703	Protein folding
Use1	-0.0231885	0.827292	0.890808	COPI
Uso1	0.122639	0.246819	0.503729	COPII
Usp6nl	0.136599	0.196663	0.467492	Trafficking regulation
Vamp1	-0.0671208	0.527286	0.699309	Post-Golgi trafficking
Vamp2	0.172401	0.102233	0.382703	Post-Golgi trafficking
Vamp3	0.12076	0.25419	0.503729	Post-Golgi trafficking
Vamp4	-0.00700751	0.947438	0.964633	Post-Golgi trafficking
Vamp5	-0.232634	0.0264838	0.31844	Post-Golgi trafficking
Vamp7	0.00965126	0.927654	0.954888	Post-Golgi trafficking
Vamp8	-0.0990369	0.350309	0.563104	Post-Golgi trafficking
Vcp	0.236512	0.0240011	0.31844	ERAD
Vimp	0.0443623	0.67628	0.805505	ERAD
Vps45	0.158927	0.132403	0.41239	COPI
Vti1a	0.0548497	0.605583	0.751064	Post-Golgi trafficking
Vti1b	-0.242468	0.0205751	0.31844	Post-Golgi trafficking
Was	0.0279186	0.792785	0.874804	Trafficking regulation
Wdr38				Trafficking regulation
Wfs1	0.165704	0.116477	0.396021	Protein folding
Ykt6	0.104316	0.325093	0.544402	COPII
Yod1	-0.0224798	0.832493	0.891776	ERAD
Ywhaq	0.121963	0.249456	0.503729	Trafficking regulation
